# Learning the Relationship Between Variants, Metabolic Fluxes and Phenotypes

**DOI:** 10.1101/2024.03.04.577140

**Authors:** Dongin Kim, Seokjin Han, Seong-Hyeuk Nam, Tae Yong Kim

**Author notes:** These authors contributed equally to this work (Dongin Kim, Seokjin Han).

## Abstract

In the dynamic field of cancer research, the fusion of genetics and machine learning presents a groundbreaking opportunity to understand the intricate links between genomic variations and cancer phenotypes. Despite the wealth of genetic data, translating it into actionable insights remains a challenge, particularly in the context of complex cellular metabolism. VaMP (**<u>Va</u>**riants, **<u>M</u>**etabolic Fluxes & **<u>P</u>**henotypes), our novel approach, addresses this by integrating neural networks and metabolic models, offering a comprehensive framework for deciphering cancer biology. The developed method leverages a novel end-to-end neural network architecture, integrating genome-scale metabolic models (GSMs) to capture the intricate relationship between genetic variations and cellular phenotypes. VaMP’s encoder maps genetic variants to metabolic fluxes through a series of carefully designed steps utilizing neural network and GSM, while the decoder predicts phenotype probabilities using the differences between input and reference fluxes. The training data comprise mutation information and phenotypes, eliminating the need for explicit metabolic flux data preparation. Validation experiments on five cancer types demonstrate VaMP’s ability to identify significant genes and metabolic signatures. Further utilizing SCREENER and co-occurrence analyses, the assessment reveals VaMP’s capacity to anticipate established gene-disease relationships. The identified metabolic signatures are robustly substantiated by diverse literature grounded in experimental studies. Furthermore, an in-depth exploration of the outcomes from five VaMP models involved the correlation analysis for variants and fluxes to establish connections between significant genes and cancer-causing variants. Overall, VaMP can be used as a promising tool for unraveling the complex interplay between genetic alterations and cancer phenotypes, with implications for understanding disease mechanisms and identifying novel therapeutic targets.
