## Supplementary material for "Learning the Relationship Between Variants, Metabolic Fluxes and Phenotypes": LOR-correlation plots of five cancer types and adjusted p-values for each pair of variants in significant reactions: MAR00200_ENSG00000151726.tsv

	variant 1	variant 2	pval
0	chr4:184780436:A:G	chr4:184788737:A:G	0.26425040938711764
1	chr4:184780436:A:G	chr4:184803349:C:T	0.000666000666000666
2	chr4:184788737:A:G	chr4:184803349:C:T	0.0036765540352659155
