## Supplementary material for "Learning the Relationship Between Variants, Metabolic Fluxes and Phenotypes": LOR-correlation plots of five cancer types and adjusted p-values for each pair of variants in significant reactions: MAR00200_ENSG00000164398.tsv

	variant 1	variant 2	pval
0	chr5:131988557:C:CTG	chr5:131991819:G:GA	0.9849040187565209
1	chr5:131988557:C:CTG	chr5:131991772:C:G	0.9849040187565209
2	chr5:131988557:C:CTG	chr5:132004538:G:A	0.3738928805259001
3	chr5:131988557:C:CTG	chr5:131975036:A:G	0.3414555323718418
4	chr5:131988557:C:CTG	chr5:132004462:G:A	0.005863951273361844
5	chr5:131988557:C:CTG	chr5:131966477:G:A	0.019696496413773752
6	chr5:131988557:C:CTG	chr5:131989508:C:T	0.28453627260201764
7	chr5:131991819:G:GA	chr5:131991772:C:G	1.0
8	chr5:131991819:G:GA	chr5:132004538:G:A	0.3843600546477598
9	chr5:131991819:G:GA	chr5:131975036:A:G	0.3413070770405662
10	chr5:131991819:G:GA	chr5:132004462:G:A	0.005897203429156107
11	chr5:131991819:G:GA	chr5:131966477:G:A	0.019827370144097835
12	chr5:131991819:G:GA	chr5:131989508:C:T	0.2837389775951433
13	chr5:131991772:C:G	chr5:132004538:G:A	0.3843600546477598
14	chr5:131991772:C:G	chr5:131975036:A:G	0.3413070770405662
15	chr5:131991772:C:G	chr5:132004462:G:A	0.005897203429156107
16	chr5:131991772:C:G	chr5:131966477:G:A	0.019827370144097835
17	chr5:131991772:C:G	chr5:131989508:C:T	0.2837389775951433
18	chr5:132004538:G:A	chr5:131975036:A:G	0.2830333637158169
19	chr5:132004538:G:A	chr5:132004462:G:A	0.007581226145021842
20	chr5:132004538:G:A	chr5:131966477:G:A	0.02931985972529591
21	chr5:132004538:G:A	chr5:131989508:C:T	0.25284957112480244
22	chr5:131975036:A:G	chr5:132004462:G:A	0.007936507936507936
23	chr5:131975036:A:G	chr5:131966477:G:A	0.031746031746031744
24	chr5:131975036:A:G	chr5:131989508:C:T	0.7301587301587302
25	chr5:132004462:G:A	chr5:131966477:G:A	0.7301587301587302
26	chr5:132004462:G:A	chr5:131989508:C:T	0.031746031746031744
27	chr5:131966477:G:A	chr5:131989508:C:T	0.05714285714285714
