## Supplementary material for "Learning the Relationship Between Variants, Metabolic Fluxes and Phenotypes": LOR-correlation plots of five cancer types and adjusted p-values for each pair of variants in significant reactions: MAR00233_ENSG00000103740.tsv

	variant 1	variant 2	pval
0	chr15:78178978:C:G	chr15:78226609:C:CA	0.4065497701485953
1	chr15:78178978:C:G	chr15:78226609:CA:C	0.1408650054890312
2	chr15:78178978:C:G	chr15:78194700:C:T	0.0619456237386696
3	chr15:78178978:C:G	chr15:78173664:G:A	0.00011059979555305379
4	chr15:78178978:C:G	chr15:78178692:C:T	0.0006684522709795266
5	chr15:78178978:C:G	chr15:78173785:T:C	4.358198143964742e-43
6	chr15:78178978:C:G	chr15:78173695:C:G	0.002509938613510019
7	chr15:78226609:C:CA	chr15:78226609:CA:C	0.3371109182464097
8	chr15:78226609:C:CA	chr15:78194700:C:T	0.21643518906311965
9	chr15:78226609:C:CA	chr15:78173664:G:A	0.25709257759423676
10	chr15:78226609:C:CA	chr15:78178692:C:T	0.015590359536065962
11	chr15:78226609:C:CA	chr15:78173785:T:C	0.004144039693934094
12	chr15:78226609:C:CA	chr15:78173695:C:G	0.003658501523776666
13	chr15:78226609:CA:C	chr15:78194700:C:T	0.5457979706092143
14	chr15:78226609:CA:C	chr15:78173664:G:A	0.9736991357048501
15	chr15:78226609:CA:C	chr15:78178692:C:T	0.12230558118077423
16	chr15:78226609:CA:C	chr15:78173785:T:C	0.19254030367048602
17	chr15:78226609:CA:C	chr15:78173695:C:G	0.02682611506140918
18	chr15:78194700:C:T	chr15:78173664:G:A	0.6097454666910455
19	chr15:78194700:C:T	chr15:78178692:C:T	0.3680655063054846
20	chr15:78194700:C:T	chr15:78173785:T:C	0.5247423153229542
21	chr15:78194700:C:T	chr15:78173695:C:G	0.08291708291708291
22	chr15:78173664:G:A	chr15:78178692:C:T	0.07307797642445513
23	chr15:78173664:G:A	chr15:78173785:T:C	0.0013651305820023781
24	chr15:78173664:G:A	chr15:78173695:C:G	0.02472020068893939
25	chr15:78178692:C:T	chr15:78173785:T:C	0.7227216906938235
26	chr15:78178692:C:T	chr15:78173695:C:G	0.3251805402835151
27	chr15:78173785:T:C	chr15:78173695:C:G	0.2054354451439775
