## Supplementary material for "Learning the Relationship Between Variants, Metabolic Fluxes and Phenotypes": LOR-correlation plots of five cancer types and adjusted p-values for each pair of variants in significant reactions: MAR00233_ENSG00000130377.tsv

	variant 1	variant 2	pval
0	chr19:6161208:C:T	chr19:6147665:C:A	0.23039147801979099
1	chr19:6161208:C:T	chr19:6187720:C:G	0.26996870386590877
2	chr19:6161208:C:T	chr19:6165891:G:A	0.9306960929912214
3	chr19:6161208:C:T	chr19:6187666:G:A	0.013327798155056185
4	chr19:6161208:C:T	chr19:6156472:T:C	1.5003915753086093e-07
5	chr19:6161208:C:T	chr19:6141582:T:A	6.794712941922045e-06
6	chr19:6161208:C:T	chr19:6156499:A:G	4.066622558933577e-13
7	chr19:6147665:C:A	chr19:6187720:C:G	0.8471676365348794
8	chr19:6147665:C:A	chr19:6165891:G:A	0.47237092142962867
9	chr19:6147665:C:A	chr19:6187666:G:A	0.06588158594236715
10	chr19:6147665:C:A	chr19:6156472:T:C	0.009786779282953585
11	chr19:6147665:C:A	chr19:6141582:T:A	0.0004910324992009517
12	chr19:6147665:C:A	chr19:6156499:A:G	7.379391461549265e-06
13	chr19:6187720:C:G	chr19:6165891:G:A	0.3796906391211451
14	chr19:6187720:C:G	chr19:6187666:G:A	0.09974684555390095
15	chr19:6187720:C:G	chr19:6156472:T:C	0.009789500201849918
16	chr19:6187720:C:G	chr19:6141582:T:A	0.0008085714034425922
17	chr19:6187720:C:G	chr19:6156499:A:G	6.5765479544078164e-06
18	chr19:6165891:G:A	chr19:6187666:G:A	0.06619257972219345
19	chr19:6165891:G:A	chr19:6156472:T:C	0.02265659335862391
20	chr19:6165891:G:A	chr19:6141582:T:A	0.002841174164506642
21	chr19:6165891:G:A	chr19:6156499:A:G	0.000813228258031677
22	chr19:6187666:G:A	chr19:6156472:T:C	0.8334741378702273
23	chr19:6187666:G:A	chr19:6141582:T:A	0.33583089893655305
24	chr19:6187666:G:A	chr19:6156499:A:G	0.21525858591856073
25	chr19:6156472:T:C	chr19:6141582:T:A	0.041417532450982494
26	chr19:6156472:T:C	chr19:6156499:A:G	1.0524973009466365e-08
27	chr19:6141582:T:A	chr19:6156499:A:G	0.8779608621738062
