## Supplementary material for "Learning the Relationship Between Variants, Metabolic Fluxes and Phenotypes": LOR-correlation plots of five cancer types and adjusted p-values for each pair of variants in significant reactions: MAR00233_ENSG00000140284.tsv

	variant 1	variant 2	pval
0	chr15:50197492:A:T	chr15:50182636:C:T	0.1517765000737137
1	chr15:50197492:A:T	chr15:50182569:A:C	0.10583818388939188
2	chr15:50182636:C:T	chr15:50182569:A:C	0.04590190838637574
