## Supplementary material for "Learning the Relationship Between Variants, Metabolic Fluxes and Phenotypes": LOR-correlation plots of five cancer types and adjusted p-values for each pair of variants in significant reactions: MAR00233_ENSG00000197142.tsv

	variant 1	variant 2	pval
0	chr10:112422015:A:G	chr10:112426866:G:A	0.04374511748561685
1	chr10:112422015:A:G	chr10:112413273:C:T	0.25372636262513903
2	chr10:112422015:A:G	chr10:112417858:G:A	0.2356668704118633
3	chr10:112422015:A:G	chr10:112409518:A:G	0.0011995493641506426
4	chr10:112426866:G:A	chr10:112413273:C:T	0.1384494333778728
5	chr10:112426866:G:A	chr10:112417858:G:A	0.04440265685803563
6	chr10:112426866:G:A	chr10:112409518:A:G	0.0009814501664813279
7	chr10:112413273:C:T	chr10:112417858:G:A	0.9398601398601399
8	chr10:112413273:C:T	chr10:112409518:A:G	0.06547926219516835
9	chr10:112417858:G:A	chr10:112409518:A:G	0.007543052797606183
