## Supplementary material for "Learning the Relationship Between Variants, Metabolic Fluxes and Phenotypes": LOR-correlation plots of five cancer types and adjusted p-values for each pair of variants in significant reactions: MAR00235_ENSG00000165029.tsv

	variant 1	variant 2	pval
0	chr9:104794512:T:TAA	chr9:104794512:TA:T	0.8042911869626175
1	chr9:104794512:T:TAA	chr9:104855725:C:T	0.03662756697717505
2	chr9:104794512:T:TAA	chr9:104858554:G:A	0.8990709265353836
3	chr9:104794512:T:TAA	chr9:104826965:T:G	0.17621492726112273
4	chr9:104794512:T:TAA	chr9:104837095:A:G	0.0029590650688017376
5	chr9:104794512:T:TAA	chr9:104800523:T:C	2.090871881062434e-10
6	chr9:104794512:T:TAA	chr9:104858516:A:G	3.0865771522524175e-05
7	chr9:104794512:TA:T	chr9:104855725:C:T	0.0489876485408151
8	chr9:104794512:TA:T	chr9:104858554:G:A	0.9003720913716987
9	chr9:104794512:TA:T	chr9:104826965:T:G	0.17623349976277616
10	chr9:104794512:TA:T	chr9:104837095:A:G	0.0026749542887736246
11	chr9:104794512:TA:T	chr9:104800523:T:C	8.195053609112992e-20
12	chr9:104794512:TA:T	chr9:104858516:A:G	3.782770835063511e-05
13	chr9:104855725:C:T	chr9:104858554:G:A	0.18575772936738766
14	chr9:104855725:C:T	chr9:104826965:T:G	0.03584186711121696
15	chr9:104855725:C:T	chr9:104837095:A:G	0.0007541478129713423
16	chr9:104855725:C:T	chr9:104800523:T:C	0.00017949517430708683
17	chr9:104855725:C:T	chr9:104858516:A:G	0.00043094160741219563
18	chr9:104858554:G:A	chr9:104826965:T:G	0.24629210658622425
19	chr9:104858554:G:A	chr9:104837095:A:G	0.026772247360482657
20	chr9:104858554:G:A	chr9:104800523:T:C	0.015984664690127822
21	chr9:104858554:G:A	chr9:104858516:A:G	0.003070458952811894
22	chr9:104826965:T:G	chr9:104837095:A:G	1.0
23	chr9:104826965:T:G	chr9:104800523:T:C	0.8751327538931242
24	chr9:104826965:T:G	chr9:104858516:A:G	0.36596736596736595
25	chr9:104837095:A:G	chr9:104800523:T:C	0.5018087472131074
26	chr9:104837095:A:G	chr9:104858516:A:G	0.10139860139860139
27	chr9:104800523:T:C	chr9:104858516:A:G	0.023861975575075297
