## Supplementary material for "Learning the Relationship Between Variants, Metabolic Fluxes and Phenotypes": LOR-correlation plots of five cancer types and adjusted p-values for each pair of variants in significant reactions: MAR00255_ENSG00000164398.tsv

	variant 1	variant 2	pval
0	chr5:131988557:C:CTG	chr5:131991819:G:GA	0.991127453971344
1	chr5:131988557:C:CTG	chr5:131991772:C:G	0.991127453971344
2	chr5:131988557:C:CTG	chr5:132004538:G:A	0.755268058524502
3	chr5:131988557:C:CTG	chr5:131975036:A:G	0.600515454075762
4	chr5:131988557:C:CTG	chr5:132004462:G:A	0.18983444920948267
5	chr5:131988557:C:CTG	chr5:131966477:G:A	0.9042939917200188
6	chr5:131988557:C:CTG	chr5:131989508:C:T	0.375183270494179
7	chr5:131991819:G:GA	chr5:131991772:C:G	1.0
8	chr5:131991819:G:GA	chr5:132004538:G:A	0.7640583435353552
9	chr5:131991819:G:GA	chr5:131975036:A:G	0.6008044979239431
10	chr5:131991819:G:GA	chr5:132004462:G:A	0.19040148930917078
11	chr5:131991819:G:GA	chr5:131966477:G:A	0.9041361964360761
12	chr5:131991819:G:GA	chr5:131989508:C:T	0.37439250844432437
13	chr5:131991772:C:G	chr5:132004538:G:A	0.7640583435353552
14	chr5:131991772:C:G	chr5:131975036:A:G	0.6008044979239431
15	chr5:131991772:C:G	chr5:132004462:G:A	0.19040148930917078
16	chr5:131991772:C:G	chr5:131966477:G:A	0.9041361964360761
17	chr5:131991772:C:G	chr5:131989508:C:T	0.37439250844432437
18	chr5:132004538:G:A	chr5:131975036:A:G	0.6383987018884258
19	chr5:132004538:G:A	chr5:132004462:G:A	0.17216950196579872
20	chr5:132004538:G:A	chr5:131966477:G:A	0.8709658489349456
21	chr5:132004538:G:A	chr5:131989508:C:T	0.35677958281011035
22	chr5:131975036:A:G	chr5:132004462:G:A	0.15079365079365079
23	chr5:131975036:A:G	chr5:131966477:G:A	0.5555555555555556
24	chr5:131975036:A:G	chr5:131989508:C:T	0.2857142857142857
25	chr5:132004462:G:A	chr5:131966477:G:A	0.19047619047619047
26	chr5:132004462:G:A	chr5:131989508:C:T	1.0
27	chr5:131966477:G:A	chr5:131989508:C:T	0.4857142857142857
