## Supplementary material for "Learning the Relationship Between Variants, Metabolic Fluxes and Phenotypes": LOR-correlation plots of five cancer types and adjusted p-values for each pair of variants in significant reactions: MAR00255_ENSG00000239642.tsv

	variant 1	variant 2	pval
0	chr5:131807264:G:GA	chr5:131933525:A:C	0.3146367982751199
1	chr5:131807264:G:GA	chr5:131879048:T:C	0.43756243756243757
2	chr5:131933525:A:C	chr5:131879048:T:C	0.2222222222222222
