## Supplementary material for "Learning the Relationship Between Variants, Metabolic Fluxes and Phenotypes": LOR-correlation plots of five cancer types and adjusted p-values for each pair of variants in significant reactions: MAR00267_ENSG00000103740.tsv

	variant 1	variant 2	pval
0	chr15:78178978:C:G	chr15:78226609:C:CA	0.5377113843518971
1	chr15:78178978:C:G	chr15:78226609:CA:C	0.0722635492917512
2	chr15:78178978:C:G	chr15:78194700:C:T	0.2809467746387645
3	chr15:78178978:C:G	chr15:78173664:G:A	0.0011568635408097073
4	chr15:78178978:C:G	chr15:78178692:C:T	0.0019579527341494337
5	chr15:78178978:C:G	chr15:78173785:T:C	7.351610155821296e-44
6	chr15:78178978:C:G	chr15:78173695:C:G	0.00367809398783966
7	chr15:78226609:C:CA	chr15:78226609:CA:C	0.20228203618395946
8	chr15:78226609:C:CA	chr15:78194700:C:T	0.4296989934570832
9	chr15:78226609:C:CA	chr15:78173664:G:A	0.25293365497404974
10	chr15:78226609:C:CA	chr15:78178692:C:T	0.03285482318687103
11	chr15:78226609:C:CA	chr15:78173785:T:C	0.002245452265179664
12	chr15:78226609:C:CA	chr15:78173695:C:G	0.00451382899200736
13	chr15:78226609:CA:C	chr15:78194700:C:T	0.7491191330005953
14	chr15:78226609:CA:C	chr15:78173664:G:A	0.6562587423866779
15	chr15:78226609:CA:C	chr15:78178692:C:T	0.26193283344736606
16	chr15:78226609:CA:C	chr15:78173785:T:C	0.2608121565006738
17	chr15:78226609:CA:C	chr15:78173695:C:G	0.03652230122818358
18	chr15:78194700:C:T	chr15:78173664:G:A	0.9462503856805834
19	chr15:78194700:C:T	chr15:78178692:C:T	0.22677444192278584
20	chr15:78194700:C:T	chr15:78173785:T:C	0.2384051310052906
21	chr15:78194700:C:T	chr15:78173695:C:G	0.08291708291708291
22	chr15:78173664:G:A	chr15:78178692:C:T	0.10078433139478453
23	chr15:78173664:G:A	chr15:78173785:T:C	0.00027426481810213685
24	chr15:78173664:G:A	chr15:78173695:C:G	0.027359629466499825
25	chr15:78178692:C:T	chr15:78173785:T:C	0.8972507043070264
26	chr15:78178692:C:T	chr15:78173695:C:G	0.3630419923326102
27	chr15:78173785:T:C	chr15:78173695:C:G	0.2369029286585258
