## Supplementary material for "Learning the Relationship Between Variants, Metabolic Fluxes and Phenotypes": LOR-correlation plots of five cancer types and adjusted p-values for each pair of variants in significant reactions: MAR00267_ENSG00000130377.tsv

	variant 1	variant 2	pval
0	chr19:6161208:C:T	chr19:6147665:C:A	0.42035011742803774
1	chr19:6161208:C:T	chr19:6187720:C:G	0.32913886948323967
2	chr19:6161208:C:T	chr19:6165891:G:A	0.6073161921141677
3	chr19:6161208:C:T	chr19:6187666:G:A	0.022002771036046306
4	chr19:6161208:C:T	chr19:6156472:T:C	8.799088661946535e-08
5	chr19:6161208:C:T	chr19:6141582:T:A	1.1971755992489822e-06
6	chr19:6161208:C:T	chr19:6156499:A:G	1.284686491969293e-14
7	chr19:6147665:C:A	chr19:6187720:C:G	0.8328177137560269
8	chr19:6147665:C:A	chr19:6165891:G:A	0.3640160998653684
9	chr19:6147665:C:A	chr19:6187666:G:A	0.07868231583905572
10	chr19:6147665:C:A	chr19:6156472:T:C	0.004730497328101729
11	chr19:6147665:C:A	chr19:6141582:T:A	9.885410451852383e-05
12	chr19:6147665:C:A	chr19:6156499:A:G	9.998104810261646e-07
13	chr19:6187720:C:G	chr19:6165891:G:A	0.266777518391754
14	chr19:6187720:C:G	chr19:6187666:G:A	0.09266937393130027
15	chr19:6187720:C:G	chr19:6156472:T:C	0.006153725738643025
16	chr19:6187720:C:G	chr19:6141582:T:A	0.0002507847742445395
17	chr19:6187720:C:G	chr19:6156499:A:G	1.2660703110489338e-06
18	chr19:6165891:G:A	chr19:6187666:G:A	0.055013832353979004
19	chr19:6165891:G:A	chr19:6156472:T:C	0.0092503475043969
20	chr19:6165891:G:A	chr19:6141582:T:A	0.0008450388438852117
21	chr19:6165891:G:A	chr19:6156499:A:G	0.00021147490685259897
22	chr19:6187666:G:A	chr19:6156472:T:C	0.9205899533864526
23	chr19:6187666:G:A	chr19:6141582:T:A	0.24967122286074328
24	chr19:6187666:G:A	chr19:6156499:A:G	0.1591989961036061
25	chr19:6156472:T:C	chr19:6141582:T:A	0.020712377397565884
26	chr19:6156472:T:C	chr19:6156499:A:G	3.7347625491199207e-10
27	chr19:6141582:T:A	chr19:6156499:A:G	0.9382403278831684
