## Supplementary material for "Learning the Relationship Between Variants, Metabolic Fluxes and Phenotypes": LOR-correlation plots of five cancer types and adjusted p-values for each pair of variants in significant reactions: MAR00267_ENSG00000197142.tsv

	variant 1	variant 2	pval
0	chr10:112422015:A:G	chr10:112426866:G:A	0.0448115186184535
1	chr10:112422015:A:G	chr10:112413273:C:T	0.20850945494994438
2	chr10:112422015:A:G	chr10:112417858:G:A	0.162027547676325
3	chr10:112422015:A:G	chr10:112409518:A:G	0.0014294362674724286
4	chr10:112426866:G:A	chr10:112413273:C:T	0.10965238795223788
5	chr10:112426866:G:A	chr10:112417858:G:A	0.02916781722810125
6	chr10:112426866:G:A	chr10:112409518:A:G	0.0014572704365494549
7	chr10:112413273:C:T	chr10:112417858:G:A	0.6041958041958042
8	chr10:112413273:C:T	chr10:112409518:A:G	0.04476251218535579
9	chr10:112417858:G:A	chr10:112409518:A:G	0.005188919640779391
