## Supplementary material for "Learning the Relationship Between Variants, Metabolic Fluxes and Phenotypes": LOR-correlation plots of five cancer types and adjusted p-values for each pair of variants in significant reactions: MAR00269_ENSG00000165029.tsv

	variant 1	variant 2	pval
0	chr9:104794512:T:TAA	chr9:104794512:TA:T	0.9943510843701006
1	chr9:104794512:T:TAA	chr9:104855725:C:T	0.04668204159003423
2	chr9:104794512:T:TAA	chr9:104858554:G:A	0.8408375900269396
3	chr9:104794512:T:TAA	chr9:104826965:T:G	0.28647680013809473
4	chr9:104794512:T:TAA	chr9:104837095:A:G	1.5317136886964067e-05
5	chr9:104794512:T:TAA	chr9:104800523:T:C	6.488563511070732e-12
6	chr9:104794512:T:TAA	chr9:104858516:A:G	3.0865771522524175e-05
7	chr9:104794512:TA:T	chr9:104855725:C:T	0.03846227473937758
8	chr9:104794512:TA:T	chr9:104858554:G:A	0.8699580892838736
9	chr9:104794512:TA:T	chr9:104826965:T:G	0.28215979588797274
10	chr9:104794512:TA:T	chr9:104837095:A:G	1.9950380516044513e-05
11	chr9:104794512:TA:T	chr9:104800523:T:C	1.0259561198813848e-21
12	chr9:104794512:TA:T	chr9:104858516:A:G	6.540613335599774e-05
13	chr9:104855725:C:T	chr9:104858554:G:A	0.11655091953221398
14	chr9:104855725:C:T	chr9:104826965:T:G	0.195562435500516
15	chr9:104855725:C:T	chr9:104837095:A:G	3.9691990156386444e-05
16	chr9:104855725:C:T	chr9:104800523:T:C	0.00010591306406346065
17	chr9:104855725:C:T	chr9:104858516:A:G	0.00021547080370609782
18	chr9:104858554:G:A	chr9:104826965:T:G	0.42515082956259426
19	chr9:104858554:G:A	chr9:104837095:A:G	0.0007541478129713423
20	chr9:104858554:G:A	chr9:104800523:T:C	0.01611207633127684
21	chr9:104858554:G:A	chr9:104858516:A:G	0.004848093083387201
22	chr9:104826965:T:G	chr9:104837095:A:G	0.7103729603729605
23	chr9:104826965:T:G	chr9:104800523:T:C	0.9385803485025948
24	chr9:104826965:T:G	chr9:104858516:A:G	0.36596736596736595
25	chr9:104837095:A:G	chr9:104800523:T:C	0.2547756749498814
26	chr9:104837095:A:G	chr9:104858516:A:G	0.23426573426573427
27	chr9:104800523:T:C	chr9:104858516:A:G	0.029305238246152287
