## Supplementary material for "Learning the Relationship Between Variants, Metabolic Fluxes and Phenotypes": LOR-correlation plots of five cancer types and adjusted p-values for each pair of variants in significant reactions: MAR00271_ENSG00000103740.tsv

	variant 1	variant 2	pval
0	chr15:78178978:C:G	chr15:78226609:C:CA	0.36654144343448336
1	chr15:78178978:C:G	chr15:78226609:CA:C	0.575903359223813
2	chr15:78178978:C:G	chr15:78194700:C:T	0.8162967058241124
3	chr15:78178978:C:G	chr15:78173664:G:A	0.0033029577995965674
4	chr15:78178978:C:G	chr15:78178692:C:T	0.010346548446236385
5	chr15:78178978:C:G	chr15:78173785:T:C	1.061267103289968e-45
6	chr15:78178978:C:G	chr15:78173695:C:G	0.0016386169724861529
7	chr15:78226609:C:CA	chr15:78226609:CA:C	0.9885693332090099
8	chr15:78226609:C:CA	chr15:78194700:C:T	0.836782724216082
9	chr15:78226609:C:CA	chr15:78173664:G:A	0.4777891985178986
10	chr15:78226609:C:CA	chr15:78178692:C:T	0.1029995650711596
11	chr15:78226609:C:CA	chr15:78173785:T:C	0.0029804869699031965
12	chr15:78226609:C:CA	chr15:78173695:C:G	0.0023287907538381922
13	chr15:78226609:CA:C	chr15:78194700:C:T	0.803566416196146
14	chr15:78226609:CA:C	chr15:78173664:G:A	0.5584108254570799
15	chr15:78226609:CA:C	chr15:78178692:C:T	0.16887281286174516
16	chr15:78226609:CA:C	chr15:78173785:T:C	0.049538857471181856
17	chr15:78226609:CA:C	chr15:78173695:C:G	0.006140917905623788
18	chr15:78194700:C:T	chr15:78173664:G:A	0.5250121971134769
19	chr15:78194700:C:T	chr15:78178692:C:T	0.1728784373144301
20	chr15:78194700:C:T	chr15:78173785:T:C	0.07702887437854612
21	chr15:78194700:C:T	chr15:78173695:C:G	0.02897102897102897
22	chr15:78173664:G:A	chr15:78178692:C:T	0.18724598557982364
23	chr15:78173664:G:A	chr15:78173785:T:C	7.551376303191126e-05
24	chr15:78173664:G:A	chr15:78173695:C:G	0.013548792746508054
25	chr15:78178692:C:T	chr15:78173785:T:C	0.8131093606201456
26	chr15:78178692:C:T	chr15:78173695:C:G	0.28993432197093527
27	chr15:78173785:T:C	chr15:78173695:C:G	0.1785870148076465
