## Supplementary material for "Learning the Relationship Between Variants, Metabolic Fluxes and Phenotypes": LOR-correlation plots of five cancer types and adjusted p-values for each pair of variants in significant reactions: MAR00271_ENSG00000130377.tsv

	variant 1	variant 2	pval
0	chr19:6161208:C:T	chr19:6147665:C:A	0.6596570497977083
1	chr19:6161208:C:T	chr19:6187720:C:G	0.85190814914215
2	chr19:6161208:C:T	chr19:6165891:G:A	0.1310180613987711
3	chr19:6161208:C:T	chr19:6187666:G:A	0.004225699589970421
4	chr19:6161208:C:T	chr19:6156472:T:C	8.549748572164933e-08
5	chr19:6161208:C:T	chr19:6141582:T:A	3.0243374167833206e-06
6	chr19:6161208:C:T	chr19:6156499:A:G	1.1873542731089266e-14
7	chr19:6147665:C:A	chr19:6187720:C:G	0.6662094866892327
8	chr19:6147665:C:A	chr19:6165891:G:A	0.2565120063077835
9	chr19:6147665:C:A	chr19:6187666:G:A	0.004374760902589797
10	chr19:6147665:C:A	chr19:6156472:T:C	0.00018749688274857367
11	chr19:6147665:C:A	chr19:6141582:T:A	5.1495319278940974e-05
12	chr19:6147665:C:A	chr19:6156499:A:G	7.311385851411684e-08
13	chr19:6187720:C:G	chr19:6165891:G:A	0.16891093789785971
14	chr19:6187720:C:G	chr19:6187666:G:A	0.015313712722305188
15	chr19:6187720:C:G	chr19:6156472:T:C	0.0007093628939313143
16	chr19:6187720:C:G	chr19:6141582:T:A	0.0001663303824194744
17	chr19:6187720:C:G	chr19:6156499:A:G	1.8600001542810805e-07
18	chr19:6165891:G:A	chr19:6187666:G:A	0.004848762721678938
19	chr19:6165891:G:A	chr19:6156472:T:C	0.0011056104570336643
20	chr19:6165891:G:A	chr19:6141582:T:A	0.00044108470199841925
21	chr19:6165891:G:A	chr19:6156499:A:G	4.589119223985627e-05
22	chr19:6187666:G:A	chr19:6156472:T:C	0.6349083651541354
23	chr19:6187666:G:A	chr19:6141582:T:A	0.35512566782543686
24	chr19:6187666:G:A	chr19:6156499:A:G	0.23223464403498473
25	chr19:6156472:T:C	chr19:6141582:T:A	0.025504224390381233
26	chr19:6156472:T:C	chr19:6156499:A:G	2.8511016497902603e-10
27	chr19:6141582:T:A	chr19:6156499:A:G	0.8890810464480031
