## Supplementary material for "Learning the Relationship Between Variants, Metabolic Fluxes and Phenotypes": LOR-correlation plots of five cancer types and adjusted p-values for each pair of variants in significant reactions: MAR00271_ENSG00000197142.tsv

	variant 1	variant 2	pval
0	chr10:112422015:A:G	chr10:112426866:G:A	0.022708411343805586
1	chr10:112422015:A:G	chr10:112413273:C:T	0.27858731924360397
2	chr10:112422015:A:G	chr10:112417858:G:A	0.40547048231766913
3	chr10:112422015:A:G	chr10:112409518:A:G	0.001014273951230169
4	chr10:112426866:G:A	chr10:112413273:C:T	0.12029942367297798
5	chr10:112426866:G:A	chr10:112417858:G:A	0.057543729374798604
6	chr10:112426866:G:A	chr10:112409518:A:G	0.0033121500681712666
7	chr10:112413273:C:T	chr10:112417858:G:A	0.7104895104895105
8	chr10:112413273:C:T	chr10:112409518:A:G	0.059447339716398054
9	chr10:112417858:G:A	chr10:112409518:A:G	0.014651932307071553
