## Supplementary material for "Learning the Relationship Between Variants, Metabolic Fluxes and Phenotypes": LOR-correlation plots of five cancer types and adjusted p-values for each pair of variants in significant reactions: MAR00273_ENSG00000165029.tsv

	variant 1	variant 2	pval
0	chr9:104794512:T:TAA	chr9:104794512:TA:T	0.46067964329705124
1	chr9:104794512:T:TAA	chr9:104855725:C:T	0.12455206772857287
2	chr9:104794512:T:TAA	chr9:104858554:G:A	0.30524511565485124
3	chr9:104794512:T:TAA	chr9:104826965:T:G	0.1806533527581541
4	chr9:104794512:T:TAA	chr9:104837095:A:G	1.5317136886964067e-05
5	chr9:104794512:T:TAA	chr9:104800523:T:C	7.112999408173484e-11
6	chr9:104794512:T:TAA	chr9:104858516:A:G	8.202909429434835e-05
7	chr9:104794512:TA:T	chr9:104855725:C:T	0.29429490866653385
8	chr9:104794512:TA:T	chr9:104858554:G:A	0.4731010752560123
9	chr9:104794512:TA:T	chr9:104826965:T:G	0.1499986090944219
10	chr9:104794512:TA:T	chr9:104837095:A:G	2.3142273846501895e-05
11	chr9:104794512:TA:T	chr9:104800523:T:C	3.819784432323795e-22
12	chr9:104794512:TA:T	chr9:104858516:A:G	7.255631884306133e-05
13	chr9:104855725:C:T	chr9:104858554:G:A	0.9754506745843579
14	chr9:104855725:C:T	chr9:104826965:T:G	0.11983011828213067
15	chr9:104855725:C:T	chr9:104837095:A:G	3.9691990156386444e-05
16	chr9:104855725:C:T	chr9:104800523:T:C	0.0009744752165362746
17	chr9:104855725:C:T	chr9:104858516:A:G	0.0007541478129713423
18	chr9:104858554:G:A	chr9:104826965:T:G	0.17911010558069382
19	chr9:104858554:G:A	chr9:104837095:A:G	0.0007541478129713423
20	chr9:104858554:G:A	chr9:104800523:T:C	0.003474260606492142
21	chr9:104858554:G:A	chr9:104858516:A:G	0.003070458952811894
22	chr9:104826965:T:G	chr9:104837095:A:G	0.7103729603729605
23	chr9:104826965:T:G	chr9:104800523:T:C	0.8827889933381943
24	chr9:104826965:T:G	chr9:104858516:A:G	0.36596736596736595
25	chr9:104837095:A:G	chr9:104800523:T:C	0.24825384048611387
26	chr9:104837095:A:G	chr9:104858516:A:G	0.18065268065268064
27	chr9:104800523:T:C	chr9:104858516:A:G	0.02891811030927463
