## Supplementary material for "Learning the Relationship Between Variants, Metabolic Fluxes and Phenotypes": LOR-correlation plots of five cancer types and adjusted p-values for each pair of variants in significant reactions: MAR00452_ENSG00000110090.tsv

	variant 1	variant 2	pval
0	chr11:68773598:C:T	chr11:68775362:G:A	0.8223325253588644
1	chr11:68773598:C:T	chr11:68784810:C:T	0.7591073404996496
2	chr11:68773598:C:T	chr11:68775308:G:A	0.33519091847265226
3	chr11:68773598:C:T	chr11:68804037:C:T	0.2776180162100205
4	chr11:68773598:C:T	chr11:68794860:C:T	0.0023905882649573208
5	chr11:68773598:C:T	chr11:68759606:T:C	0.10919455501498845
6	chr11:68773598:C:T	chr11:68794820:C:T	0.0002977844965398515
7	chr11:68775362:G:A	chr11:68784810:C:T	0.8674751276468273
8	chr11:68775362:G:A	chr11:68775308:G:A	0.26220095693779905
9	chr11:68775362:G:A	chr11:68804037:C:T	0.3260786353234866
10	chr11:68775362:G:A	chr11:68794860:C:T	0.0023916885598353915
11	chr11:68775362:G:A	chr11:68759606:T:C	0.11090968528039466
12	chr11:68775362:G:A	chr11:68794820:C:T	0.00021038802123629578
13	chr11:68784810:C:T	chr11:68775308:G:A	0.3676767676767677
14	chr11:68784810:C:T	chr11:68804037:C:T	0.46340326340326343
15	chr11:68784810:C:T	chr11:68794860:C:T	0.0359967828128532
16	chr11:68784810:C:T	chr11:68759606:T:C	0.2222222222222222
17	chr11:68784810:C:T	chr11:68794820:C:T	0.0021631324742885
18	chr11:68775308:G:A	chr11:68804037:C:T	0.10909090909090909
19	chr11:68775308:G:A	chr11:68794860:C:T	0.02352154151149856
20	chr11:68775308:G:A	chr11:68759606:T:C	0.19047619047619047
21	chr11:68775308:G:A	chr11:68794820:C:T	0.014243016643422085
22	chr11:68804037:C:T	chr11:68794860:C:T	0.6223605918906302
23	chr11:68804037:C:T	chr11:68759606:T:C	1.0
24	chr11:68804037:C:T	chr11:68794820:C:T	0.13868024308140275
25	chr11:68794860:C:T	chr11:68759606:T:C	0.9323483792122784
26	chr11:68794860:C:T	chr11:68794820:C:T	0.04067428894851567
27	chr11:68759606:T:C	chr11:68794820:C:T	0.2947123888397929
