## Supplementary material for "Learning the Relationship Between Variants, Metabolic Fluxes and Phenotypes": LOR-correlation plots of five cancer types and adjusted p-values for each pair of variants in significant reactions: MAR00452_ENSG00000169169.tsv

	variant 1	variant 2	pval
0	chr19:49690995:C:A	chr19:49708715:G:A	0.8981018981018981
1	chr19:49690995:C:A	chr19:49712973:C:G	0.6041958041958042
2	chr19:49690995:C:A	chr19:49704737:T:C	0.7104895104895105
3	chr19:49690995:C:A	chr19:49713585:A:G	0.06633366633366634
4	chr19:49690995:C:A	chr19:49710491:T:A	0.0030468132560736378
5	chr19:49690995:C:A	chr19:49712793:C:A	0.009791512077969673
6	chr19:49690995:C:A	chr19:49711857:G:A	0.011188811188811189
7	chr19:49708715:G:A	chr19:49712973:C:G	0.7301587301587302
8	chr19:49708715:G:A	chr19:49704737:T:C	0.9047619047619049
9	chr19:49708715:G:A	chr19:49713585:A:G	0.32900432900432897
10	chr19:49708715:G:A	chr19:49710491:T:A	0.027472527472527472
11	chr19:49708715:G:A	chr19:49712793:C:A	0.03800366300366301
12	chr19:49708715:G:A	chr19:49711857:G:A	0.015873015873015872
13	chr19:49712973:C:G	chr19:49704737:T:C	1.0
14	chr19:49712973:C:G	chr19:49713585:A:G	0.11428571428571428
15	chr19:49712973:C:G	chr19:49710491:T:A	0.005860805860805861
16	chr19:49712973:C:G	chr19:49712793:C:A	0.017582417582417582
17	chr19:49712973:C:G	chr19:49711857:G:A	0.02857142857142857
18	chr19:49704737:T:C	chr19:49713585:A:G	0.11428571428571428
19	chr19:49704737:T:C	chr19:49710491:T:A	0.017582417582417582
20	chr19:49704737:T:C	chr19:49712793:C:A	0.026373626373626374
21	chr19:49704737:T:C	chr19:49711857:G:A	0.02857142857142857
22	chr19:49713585:A:G	chr19:49710491:T:A	0.2561409179056238
23	chr19:49713585:A:G	chr19:49712793:C:A	0.5908209437621202
24	chr19:49713585:A:G	chr19:49711857:G:A	0.47619047619047616
25	chr19:49710491:T:A	chr19:49712793:C:A	0.5114059218501164
26	chr19:49710491:T:A	chr19:49711857:G:A	1.0
27	chr19:49712793:C:A	chr19:49711857:G:A	0.6608058608058608
