## Supplementary material for "Learning the Relationship Between Variants, Metabolic Fluxes and Phenotypes": LOR-correlation plots of five cancer types and adjusted p-values for each pair of variants in significant reactions: MAR00742_ENSG00000166743.tsv

	variant 1	variant 2	pval
0	chr16:20627254:A:T	chr16:20624199:A:G	0.6931030183911575
1	chr16:20627254:A:T	chr16:20669923:A:C	0.3849166691783399
2	chr16:20627254:A:T	chr16:20669907:T:A	0.7005700616449355
3	chr16:20627254:A:T	chr16:20624096:C:T	4.973274245779518e-19
4	chr16:20627254:A:T	chr16:20624221:G:T	0.6354784755920135
5	chr16:20627254:A:T	chr16:20671571:G:A	0.010492959952585026
6	chr16:20627254:A:T	chr16:20682341:C:G	1.1873469593456216e-08
7	chr16:20624199:A:G	chr16:20669923:A:C	0.7704881997548438
8	chr16:20624199:A:G	chr16:20669907:T:A	0.9932833675261541
9	chr16:20624199:A:G	chr16:20624096:C:T	0.01722323941983219
10	chr16:20624199:A:G	chr16:20624221:G:T	0.6605492052016728
11	chr16:20624199:A:G	chr16:20671571:G:A	0.024957000343997247
12	chr16:20624199:A:G	chr16:20682341:C:G	0.0004072752193851665
13	chr16:20669923:A:C	chr16:20669907:T:A	0.724658555824852
14	chr16:20669923:A:C	chr16:20624096:C:T	0.008057597668255617
15	chr16:20669923:A:C	chr16:20624221:G:T	0.5557506005798083
16	chr16:20669923:A:C	chr16:20671571:G:A	0.018601651186790504
17	chr16:20669923:A:C	chr16:20682341:C:G	0.0003180557875012324
18	chr16:20669907:T:A	chr16:20624096:C:T	0.00011729687341100523
19	chr16:20669907:T:A	chr16:20624221:G:T	0.5854138972194978
20	chr16:20669907:T:A	chr16:20671571:G:A	0.015775803922307808
21	chr16:20669907:T:A	chr16:20682341:C:G	3.0408417706220655e-06
22	chr16:20624096:C:T	chr16:20624221:G:T	0.46157109046969924
23	chr16:20624096:C:T	chr16:20671571:G:A	0.3588595308515008
24	chr16:20624096:C:T	chr16:20682341:C:G	0.00590218115130114
25	chr16:20624221:G:T	chr16:20671571:G:A	0.4747017688194159
26	chr16:20624221:G:T	chr16:20682341:C:G	0.09411906369305648
27	chr16:20671571:G:A	chr16:20682341:C:G	0.5855784502090856
