## Supplementary material for "Learning the Relationship Between Variants, Metabolic Fluxes and Phenotypes": LOR-correlation plots of five cancer types and adjusted p-values for each pair of variants in significant reactions: MAR01231_ENSG00000159228.tsv

	variant 1	variant 2	pval
0	chr21:36071182:T:G	chr21:36072398:C:T	0.8626103350565221
1	chr21:36071182:T:G	chr21:36072219:G:C	0.3731519904063729
2	chr21:36071182:T:G	chr21:36072399:G:A	0.09330926486120666
3	chr21:36071182:T:G	chr21:36071822:C:A	0.6216099247719691
4	chr21:36071182:T:G	chr21:36071920:T:G	0.3892566393808712
5	chr21:36071182:T:G	chr21:36070336:G:T	0.882064547182352
6	chr21:36072398:C:T	chr21:36072219:G:C	0.47756120560096915
7	chr21:36072398:C:T	chr21:36072399:G:A	0.08093758170815224
8	chr21:36072398:C:T	chr21:36071822:C:A	0.6927522778019957
9	chr21:36072398:C:T	chr21:36071920:T:G	0.3130337435277767
10	chr21:36072398:C:T	chr21:36070336:G:T	0.9179213326186307
11	chr21:36072219:G:C	chr21:36072399:G:A	0.09217341173476719
12	chr21:36072219:G:C	chr21:36071822:C:A	0.7658730645249273
13	chr21:36072219:G:C	chr21:36071920:T:G	0.3703540803853409
14	chr21:36072219:G:C	chr21:36070336:G:T	0.7413619325397601
15	chr21:36072399:G:A	chr21:36071822:C:A	0.15194698956215724
16	chr21:36072399:G:A	chr21:36071920:T:G	0.9927042756044724
17	chr21:36072399:G:A	chr21:36070336:G:T	0.5899908899730103
18	chr21:36071822:C:A	chr21:36071920:T:G	0.4150304453788983
19	chr21:36071822:C:A	chr21:36070336:G:T	0.8188627720311346
20	chr21:36071920:T:G	chr21:36070336:G:T	0.6330532212885154
