## Supplementary material for "Learning the Relationship Between Variants, Metabolic Fluxes and Phenotypes": LOR-correlation plots of five cancer types and adjusted p-values for each pair of variants in significant reactions: MAR01263_ENSG00000103740.tsv

	variant 1	variant 2	pval
0	chr15:78178978:C:G	chr15:78226609:C:CA	0.7196468179158715
1	chr15:78178978:C:G	chr15:78226609:CA:C	0.40259228285066906
2	chr15:78178978:C:G	chr15:78194700:C:T	0.41616793258556717
3	chr15:78178978:C:G	chr15:78173664:G:A	0.16750883506381875
4	chr15:78178978:C:G	chr15:78178692:C:T	0.18516198099170422
5	chr15:78178978:C:G	chr15:78173785:T:C	3.5437722081823177e-40
6	chr15:78178978:C:G	chr15:78173695:C:G	0.0010538295479237245
7	chr15:78226609:C:CA	chr15:78226609:CA:C	0.3517315438381854
8	chr15:78226609:C:CA	chr15:78194700:C:T	0.4500259503610028
9	chr15:78226609:C:CA	chr15:78173664:G:A	0.37389742702028295
10	chr15:78226609:C:CA	chr15:78178692:C:T	0.21625775665527458
11	chr15:78226609:C:CA	chr15:78173785:T:C	0.0003733001801111826
12	chr15:78226609:C:CA	chr15:78173695:C:G	0.0008122017135299869
13	chr15:78226609:CA:C	chr15:78194700:C:T	0.8589842960089598
14	chr15:78226609:CA:C	chr15:78173664:G:A	1.0
15	chr15:78226609:CA:C	chr15:78178692:C:T	0.539325062123728
16	chr15:78226609:CA:C	chr15:78173785:T:C	0.09822450128299226
17	chr15:78226609:CA:C	chr15:78173695:C:G	0.009372979961215255
18	chr15:78194700:C:T	chr15:78173664:G:A	0.9156301814210264
19	chr15:78194700:C:T	chr15:78178692:C:T	0.6619715128514689
20	chr15:78194700:C:T	chr15:78173785:T:C	0.17041531289667466
21	chr15:78194700:C:T	chr15:78173695:C:G	0.02897102897102897
22	chr15:78173664:G:A	chr15:78178692:C:T	0.6761918161274683
23	chr15:78173664:G:A	chr15:78173785:T:C	3.948227710434531e-05
24	chr15:78173664:G:A	chr15:78173695:C:G	0.011684212745930955
25	chr15:78178692:C:T	chr15:78173785:T:C	0.2506768661208164
26	chr15:78178692:C:T	chr15:78173695:C:G	0.04570715325864067
27	chr15:78173785:T:C	chr15:78173695:C:G	0.051656732503542455
