## Supplementary material for "Learning the Relationship Between Variants, Metabolic Fluxes and Phenotypes": LOR-correlation plots of five cancer types and adjusted p-values for each pair of variants in significant reactions: MAR01263_ENSG00000130377.tsv

	variant 1	variant 2	pval
0	chr19:6161208:C:T	chr19:6147665:C:A	0.35360312796161375
1	chr19:6161208:C:T	chr19:6187720:C:G	0.6346469527143511
2	chr19:6161208:C:T	chr19:6165891:G:A	0.04058681378826724
3	chr19:6161208:C:T	chr19:6187666:G:A	0.0037993170136590153
4	chr19:6161208:C:T	chr19:6156472:T:C	1.12139766102804e-09
5	chr19:6161208:C:T	chr19:6141582:T:A	2.432938440134111e-06
6	chr19:6161208:C:T	chr19:6156499:A:G	4.022013534004362e-16
7	chr19:6147665:C:A	chr19:6187720:C:G	0.6796062527235118
8	chr19:6147665:C:A	chr19:6165891:G:A	0.34437227621802713
9	chr19:6147665:C:A	chr19:6187666:G:A	0.003382658376515365
10	chr19:6147665:C:A	chr19:6156472:T:C	1.0618038824452002e-05
11	chr19:6147665:C:A	chr19:6141582:T:A	2.0230022461082505e-05
12	chr19:6147665:C:A	chr19:6156499:A:G	9.327234742776296e-09
13	chr19:6187720:C:G	chr19:6165891:G:A	0.16891093789785971
14	chr19:6187720:C:G	chr19:6187666:G:A	0.006767561519879004
15	chr19:6187720:C:G	chr19:6156472:T:C	8.492407360160667e-06
16	chr19:6187720:C:G	chr19:6141582:T:A	2.492955053294331e-05
17	chr19:6187720:C:G	chr19:6156499:A:G	2.1469242937096653e-09
18	chr19:6165891:G:A	chr19:6187666:G:A	0.00166933664274255
19	chr19:6165891:G:A	chr19:6156472:T:C	8.222595756817557e-05
20	chr19:6165891:G:A	chr19:6141582:T:A	0.00012707234391535569
21	chr19:6165891:G:A	chr19:6156499:A:G	7.828846988172578e-06
22	chr19:6187666:G:A	chr19:6156472:T:C	0.8988662220839433
23	chr19:6187666:G:A	chr19:6141582:T:A	0.2199603896249156
24	chr19:6187666:G:A	chr19:6156499:A:G	0.12077667044500619
25	chr19:6156472:T:C	chr19:6141582:T:A	0.07528632566008221
26	chr19:6156472:T:C	chr19:6156499:A:G	1.4360101191484399e-08
27	chr19:6141582:T:A	chr19:6156499:A:G	0.8118188809094765
