## Supplementary material for "Learning the Relationship Between Variants, Metabolic Fluxes and Phenotypes": LOR-correlation plots of five cancer types and adjusted p-values for each pair of variants in significant reactions: MAR01263_ENSG00000197142.tsv

	variant 1	variant 2	pval
0	chr10:112422015:A:G	chr10:112426866:G:A	0.00018812073100886564
1	chr10:112422015:A:G	chr10:112413273:C:T	0.5635706340378197
2	chr10:112422015:A:G	chr10:112417858:G:A	0.9294800467787651
3	chr10:112422015:A:G	chr10:112409518:A:G	4.868303512506261e-06
4	chr10:112426866:G:A	chr10:112413273:C:T	0.24221292118313387
5	chr10:112426866:G:A	chr10:112417858:G:A	0.03289623935777399
6	chr10:112426866:G:A	chr10:112409518:A:G	0.008914678964296692
7	chr10:112413273:C:T	chr10:112417858:G:A	0.5034965034965035
8	chr10:112413273:C:T	chr10:112409518:A:G	0.12344778956490912
9	chr10:112417858:G:A	chr10:112409518:A:G	0.010973696924382582
