## Supplementary material for "Learning the Relationship Between Variants, Metabolic Fluxes and Phenotypes": LOR-correlation plots of five cancer types and adjusted p-values for each pair of variants in significant reactions: MAR01280_ENSG00000159228.tsv

	variant 1	variant 2	pval
0	chr21:36071182:T:G	chr21:36072398:C:T	0.8623727453620773
1	chr21:36071182:T:G	chr21:36072219:G:C	0.3742249921577566
2	chr21:36071182:T:G	chr21:36072399:G:A	0.09330926486120666
3	chr21:36071182:T:G	chr21:36071822:C:A	0.6226724653430409
4	chr21:36071182:T:G	chr21:36071920:T:G	0.3884879184448833
5	chr21:36071182:T:G	chr21:36070336:G:T	0.8784910184170566
6	chr21:36072398:C:T	chr21:36072219:G:C	0.4787751512816728
7	chr21:36072398:C:T	chr21:36072399:G:A	0.08244654439956592
8	chr21:36072398:C:T	chr21:36071822:C:A	0.6960593121814572
9	chr21:36072398:C:T	chr21:36071920:T:G	0.3109614408538939
10	chr21:36072398:C:T	chr21:36070336:G:T	0.9066487944730797
11	chr21:36072219:G:C	chr21:36072399:G:A	0.09351770091731716
12	chr21:36072219:G:C	chr21:36071822:C:A	0.7658730645249273
13	chr21:36072219:G:C	chr21:36071920:T:G	0.3703540803853409
14	chr21:36072219:G:C	chr21:36070336:G:T	0.7413619325397601
15	chr21:36072399:G:A	chr21:36071822:C:A	0.1543081894384177
16	chr21:36072399:G:A	chr21:36071920:T:G	0.9927042756044724
17	chr21:36072399:G:A	chr21:36070336:G:T	0.5899908899730103
18	chr21:36071822:C:A	chr21:36071920:T:G	0.4150304453788983
19	chr21:36071822:C:A	chr21:36070336:G:T	0.8188627720311346
20	chr21:36071920:T:G	chr21:36070336:G:T	0.6330532212885154
