## Supplementary material for "Learning the Relationship Between Variants, Metabolic Fluxes and Phenotypes": LOR-correlation plots of five cancer types and adjusted p-values for each pair of variants in significant reactions: MAR01812_ENSG00000118094.tsv

	variant 1	variant 2	pval
0	chr11:118661667:A:G	chr11:118663422:CCGTGGCAGTAAATCTCACTGCAGAGA:C	0.16875448763446488
1	chr11:118661667:A:G	chr11:118658994:G:A	0.6090882552707303
2	chr11:118661667:A:G	chr11:118659457:A:G	0.19953529864253094
3	chr11:118661667:A:G	chr11:118660923:A:G	0.0008971704623878537
4	chr11:118661667:A:G	chr11:118659902:T:C	0.0044460048396703445
5	chr11:118661667:A:G	chr11:118660658:A:G	0.017083399692095342
6	chr11:118661667:A:G	chr11:118662885:T:C	0.02232636253373965
7	chr11:118663422:CCGTGGCAGTAAATCTCACTGCAGAGA:C	chr11:118658994:G:A	0.10786655531525896
8	chr11:118663422:CCGTGGCAGTAAATCTCACTGCAGAGA:C	chr11:118659457:A:G	0.1583927694272522
9	chr11:118663422:CCGTGGCAGTAAATCTCACTGCAGAGA:C	chr11:118660923:A:G	0.013986013986013986
10	chr11:118663422:CCGTGGCAGTAAATCTCACTGCAGAGA:C	chr11:118659902:T:C	0.013706882654093137
11	chr11:118663422:CCGTGGCAGTAAATCTCACTGCAGAGA:C	chr11:118660658:A:G	0.013986013986013986
12	chr11:118663422:CCGTGGCAGTAAATCTCACTGCAGAGA:C	chr11:118662885:T:C	0.03111888111888112
13	chr11:118658994:G:A	chr11:118659457:A:G	0.31088094404881794
14	chr11:118658994:G:A	chr11:118660923:A:G	0.0018467939782649508
15	chr11:118658994:G:A	chr11:118659902:T:C	2.8553933826267694e-08
16	chr11:118658994:G:A	chr11:118660658:A:G	0.010392125610413742
17	chr11:118658994:G:A	chr11:118662885:T:C	0.013660686911200292
18	chr11:118659457:A:G	chr11:118660923:A:G	0.01782795283090027
19	chr11:118659457:A:G	chr11:118659902:T:C	0.07210966624703503
20	chr11:118659457:A:G	chr11:118660658:A:G	0.019093932887036338
21	chr11:118659457:A:G	chr11:118662885:T:C	0.0168924846294852
22	chr11:118660923:A:G	chr11:118659902:T:C	0.31835999095051715
23	chr11:118660923:A:G	chr11:118660658:A:G	0.48484848484848486
24	chr11:118660923:A:G	chr11:118662885:T:C	0.45594405594405585
25	chr11:118659902:T:C	chr11:118660658:A:G	0.19069399693739442
26	chr11:118659902:T:C	chr11:118662885:T:C	0.15008359486110234
27	chr11:118660658:A:G	chr11:118662885:T:C	0.9546453546453546
