## Supplementary material for "Learning the Relationship Between Variants, Metabolic Fluxes and Phenotypes": LOR-correlation plots of five cancer types and adjusted p-values for each pair of variants in significant reactions: MAR01812_ENSG00000142102.tsv

	variant 1	variant 2	pval
0	chr11:293096:A:C	chr11:290494:C:T	0.026047523774670775
1	chr11:293096:A:C	chr11:293914:G:A	0.012654012654012654
2	chr11:293096:A:C	chr11:294670:C:T	0.37096237096237095
3	chr11:293096:A:C	chr11:293001:A:AG	0.000552379060977437
4	chr11:293096:A:C	chr11:292060:G:A	0.26348651348651353
5	chr11:293096:A:C	chr11:292962:A:C	0.008418044065352098
6	chr11:290494:C:T	chr11:293914:G:A	0.27965674250322625
7	chr11:290494:C:T	chr11:294670:C:T	0.9720677264493524
8	chr11:290494:C:T	chr11:293001:A:AG	3.762822347474781e-11
9	chr11:290494:C:T	chr11:292060:G:A	0.2880554714368014
10	chr11:290494:C:T	chr11:292962:A:C	0.006669056729799565
11	chr11:293914:G:A	chr11:294670:C:T	0.6904761904761905
12	chr11:293914:G:A	chr11:293001:A:AG	0.5452406705227839
13	chr11:293914:G:A	chr11:292060:G:A	0.6623376623376623
14	chr11:293914:G:A	chr11:292962:A:C	0.44453044375645
15	chr11:294670:C:T	chr11:293001:A:AG	0.18855526837860037
16	chr11:294670:C:T	chr11:292060:G:A	0.5367965367965368
17	chr11:294670:C:T	chr11:292962:A:C	0.1417698658410733
18	chr11:293001:A:AG	chr11:292060:G:A	0.9119579666742448
19	chr11:293001:A:AG	chr11:292962:A:C	0.3817688282899848
20	chr11:292060:G:A	chr11:292962:A:C	0.696998087278998
