## Supplementary material for "Learning the Relationship Between Variants, Metabolic Fluxes and Phenotypes": LOR-correlation plots of five cancer types and adjusted p-values for each pair of variants in significant reactions: MAR02611_ENSG00000110090.tsv

	variant 1	variant 2	pval
0	chr11:68773598:C:T	chr11:68775362:G:A	0.7955646677384357
1	chr11:68773598:C:T	chr11:68784810:C:T	0.21996812640787422
2	chr11:68773598:C:T	chr11:68775308:G:A	0.4941176470588236
3	chr11:68773598:C:T	chr11:68804037:C:T	0.22230652194308137
4	chr11:68773598:C:T	chr11:68794860:C:T	0.0021717812804418384
5	chr11:68773598:C:T	chr11:68759606:T:C	0.20797090766131016
6	chr11:68773598:C:T	chr11:68794820:C:T	8.372502441887174e-05
7	chr11:68775362:G:A	chr11:68784810:C:T	0.3443645935473657
8	chr11:68775362:G:A	chr11:68775308:G:A	0.3863294600136705
9	chr11:68775362:G:A	chr11:68804037:C:T	0.2698855835240275
10	chr11:68775362:G:A	chr11:68794860:C:T	0.0022360856835830015
11	chr11:68775362:G:A	chr11:68759606:T:C	0.22681208951231835
12	chr11:68775362:G:A	chr11:68794820:C:T	6.456609005054819e-05
13	chr11:68784810:C:T	chr11:68775308:G:A	0.07272727272727274
14	chr11:68784810:C:T	chr11:68804037:C:T	0.6943278943278944
15	chr11:68784810:C:T	chr11:68794860:C:T	0.13024862143804974
16	chr11:68784810:C:T	chr11:68759606:T:C	0.6216006216006216
17	chr11:68784810:C:T	chr11:68794820:C:T	0.002679445765044016
18	chr11:68775308:G:A	chr11:68804037:C:T	0.2303030303030303
19	chr11:68775308:G:A	chr11:68794860:C:T	0.049393840573890985
20	chr11:68775308:G:A	chr11:68759606:T:C	0.4126984126984127
21	chr11:68775308:G:A	chr11:68794820:C:T	0.008021510775794334
22	chr11:68804037:C:T	chr11:68794860:C:T	0.6302303510377152
23	chr11:68804037:C:T	chr11:68759606:T:C	1.0
24	chr11:68804037:C:T	chr11:68794820:C:T	0.10485798219764651
25	chr11:68794860:C:T	chr11:68759606:T:C	0.7586635903502156
26	chr11:68794860:C:T	chr11:68794820:C:T	0.02454238835749293
27	chr11:68759606:T:C	chr11:68794820:C:T	0.2215262190466072
