## Supplementary material for "Learning the Relationship Between Variants, Metabolic Fluxes and Phenotypes": LOR-correlation plots of five cancer types and adjusted p-values for each pair of variants in significant reactions: MAR02611_ENSG00000169169.tsv

	variant 1	variant 2	pval
0	chr19:49690995:C:A	chr19:49708715:G:A	0.5184815184815185
1	chr19:49690995:C:A	chr19:49712973:C:G	0.413986013986014
2	chr19:49690995:C:A	chr19:49704737:T:C	0.8251748251748252
3	chr19:49690995:C:A	chr19:49713585:A:G	0.606993006993007
4	chr19:49690995:C:A	chr19:49710491:T:A	0.11061207374852304
5	chr19:49690995:C:A	chr19:49712793:C:A	0.06824748837800128
6	chr19:49690995:C:A	chr19:49711857:G:A	0.011188811188811189
7	chr19:49708715:G:A	chr19:49712973:C:G	0.5555555555555556
8	chr19:49708715:G:A	chr19:49704737:T:C	0.5555555555555556
9	chr19:49708715:G:A	chr19:49713585:A:G	0.32900432900432897
10	chr19:49708715:G:A	chr19:49710491:T:A	0.14514652014652016
11	chr19:49708715:G:A	chr19:49712793:C:A	0.05173992673992674
12	chr19:49708715:G:A	chr19:49711857:G:A	0.015873015873015872
13	chr19:49712973:C:G	chr19:49704737:T:C	0.7715034091403082
14	chr19:49712973:C:G	chr19:49713585:A:G	0.9142857142857143
15	chr19:49712973:C:G	chr19:49710491:T:A	0.22564102564102564
16	chr19:49712973:C:G	chr19:49712793:C:A	0.1772893772893773
17	chr19:49712973:C:G	chr19:49711857:G:A	0.02857142857142857
18	chr19:49704737:T:C	chr19:49713585:A:G	0.6095238095238095
19	chr19:49704737:T:C	chr19:49710491:T:A	0.27985347985347986
20	chr19:49704737:T:C	chr19:49712793:C:A	0.13772893772893774
21	chr19:49704737:T:C	chr19:49711857:G:A	0.02857142857142857
22	chr19:49713585:A:G	chr19:49710491:T:A	0.46234647705235943
23	chr19:49713585:A:G	chr19:49712793:C:A	0.46234647705235943
24	chr19:49713585:A:G	chr19:49711857:G:A	0.47619047619047616
25	chr19:49710491:T:A	chr19:49712793:C:A	0.7426659029196823
26	chr19:49710491:T:A	chr19:49711857:G:A	1.0
27	chr19:49712793:C:A	chr19:49711857:G:A	0.6608058608058608
