## Supplementary material for "Learning the Relationship Between Variants, Metabolic Fluxes and Phenotypes": LOR-correlation plots of five cancer types and adjusted p-values for each pair of variants in significant reactions: MAR02633_ENSG00000205560.tsv

	variant 1	variant 2	pval
0	chr22:50573882:G:T	chr22:50573929:G:C	0.6068276532988277
1	chr22:50573882:G:T	chr22:50572314:G:A	0.0037459093213823166
2	chr22:50573882:G:T	chr22:50569419:G:A	0.4671831595076952
3	chr22:50573882:G:T	chr22:50572947:G:C	2.4931414714893924e-06
4	chr22:50573882:G:T	chr22:50577409:T:C	7.934774208834089e-05
5	chr22:50573882:G:T	chr22:50574425:G:A	3.981412667627506e-05
6	chr22:50573882:G:T	chr22:50571524:C:T	6.86187362318551e-20
7	chr22:50573929:G:C	chr22:50572314:G:A	0.011034264471131034
8	chr22:50573929:G:C	chr22:50569419:G:A	0.4460882158795657
9	chr22:50573929:G:C	chr22:50572947:G:C	0.003565263653725944
10	chr22:50573929:G:C	chr22:50577409:T:C	0.006824987651044459
11	chr22:50573929:G:C	chr22:50574425:G:A	0.00041919228041774125
12	chr22:50573929:G:C	chr22:50571524:C:T	4.693015385498759e-07
13	chr22:50572314:G:A	chr22:50569419:G:A	0.5202506222430322
14	chr22:50572314:G:A	chr22:50572947:G:C	0.6288288820338049
15	chr22:50572314:G:A	chr22:50577409:T:C	0.5373213662116478
16	chr22:50572314:G:A	chr22:50574425:G:A	0.18965659184772898
17	chr22:50572314:G:A	chr22:50571524:C:T	0.07495466520906655
18	chr22:50569419:G:A	chr22:50572947:G:C	0.7771189382018675
19	chr22:50569419:G:A	chr22:50577409:T:C	0.8139397614148061
20	chr22:50569419:G:A	chr22:50574425:G:A	0.2917610827451179
21	chr22:50569419:G:A	chr22:50571524:C:T	0.24037811724410063
22	chr22:50572947:G:C	chr22:50577409:T:C	0.8811323333151576
23	chr22:50572947:G:C	chr22:50574425:G:A	0.05285504635742772
24	chr22:50572947:G:C	chr22:50571524:C:T	3.095975282501742e-09
25	chr22:50577409:T:C	chr22:50574425:G:A	0.06417071352555806
26	chr22:50577409:T:C	chr22:50571524:C:T	1.4929750074058124e-06
27	chr22:50574425:G:A	chr22:50571524:C:T	0.7197974393814113
