## Supplementary material for "Learning the Relationship Between Variants, Metabolic Fluxes and Phenotypes": LOR-correlation plots of five cancer types and adjusted p-values for each pair of variants in significant reactions: MAR02640_ENSG00000157184.tsv

	variant 1	variant 2	pval
0	chr1:53210729:T:G	chr1:53211272:T:C	0.9454652763592923
1	chr1:53210729:T:G	chr1:53202391:C:T	0.8709358240720892
2	chr1:53210729:T:G	chr1:53210606:A:G	0.031229607401200767
3	chr1:53210729:T:G	chr1:53213381:C:G	0.20730264511086424
4	chr1:53210729:T:G	chr1:53210776:G:A	5.2035423051596736e-08
5	chr1:53210729:T:G	chr1:53213557:A:G	1.1118798872156474e-09
6	chr1:53210729:T:G	chr1:53202427:C:T	0.0008126320310891327
7	chr1:53211272:T:C	chr1:53202391:C:T	0.68422053468122
8	chr1:53211272:T:C	chr1:53210606:A:G	0.26767676767676774
9	chr1:53211272:T:C	chr1:53213381:C:G	0.7048167647243153
10	chr1:53211272:T:C	chr1:53210776:G:A	0.07202845599770125
11	chr1:53211272:T:C	chr1:53213557:A:G	0.03258438233520084
12	chr1:53211272:T:C	chr1:53202427:C:T	0.022144522144522144
13	chr1:53202391:C:T	chr1:53210606:A:G	0.15079365079365079
14	chr1:53202391:C:T	chr1:53213381:C:G	0.5555555555555556
15	chr1:53202391:C:T	chr1:53210776:G:A	0.14574742000847946
16	chr1:53202391:C:T	chr1:53213557:A:G	0.07863640541176183
17	chr1:53202391:C:T	chr1:53202427:C:T	0.05194805194805195
18	chr1:53210606:A:G	chr1:53213381:C:G	0.9047619047619049
19	chr1:53210606:A:G	chr1:53210776:G:A	0.009148961111811045
20	chr1:53210606:A:G	chr1:53213557:A:G	0.005313043432945152
21	chr1:53210606:A:G	chr1:53202427:C:T	0.017316017316017316
22	chr1:53213381:C:G	chr1:53210776:G:A	0.03375960994815309
23	chr1:53213381:C:G	chr1:53213557:A:G	0.019649697525823386
24	chr1:53213381:C:G	chr1:53202427:C:T	0.0380952380952381
25	chr1:53210776:G:A	chr1:53213557:A:G	0.017035207894898593
26	chr1:53210776:G:A	chr1:53202427:C:T	0.059378124036173145
27	chr1:53213557:A:G	chr1:53202427:C:T	0.11050589030177353
