## Supplementary material for "Learning the Relationship Between Variants, Metabolic Fluxes and Phenotypes": LOR-correlation plots of five cancer types and adjusted p-values for each pair of variants in significant reactions: MAR02657_ENSG00000110090.tsv

	variant 1	variant 2	pval
0	chr11:68773598:C:T	chr11:68775362:G:A	0.9586734789677476
1	chr11:68773598:C:T	chr11:68784810:C:T	0.3264496033597726
2	chr11:68773598:C:T	chr11:68775308:G:A	0.8198142414860682
3	chr11:68773598:C:T	chr11:68804037:C:T	0.17498990442859064
4	chr11:68773598:C:T	chr11:68794860:C:T	0.00031964262349587534
5	chr11:68773598:C:T	chr11:68759606:T:C	0.040100250626566414
6	chr11:68773598:C:T	chr11:68794820:C:T	3.03699907325322e-05
7	chr11:68775362:G:A	chr11:68784810:C:T	0.37349035586413626
8	chr11:68775362:G:A	chr11:68775308:G:A	0.8374572795625428
9	chr11:68775362:G:A	chr11:68804037:C:T	0.17750780112336176
10	chr11:68775362:G:A	chr11:68794860:C:T	0.00017128986622480576
11	chr11:68775362:G:A	chr11:68759606:T:C	0.03732651787571696
12	chr11:68775362:G:A	chr11:68794820:C:T	1.8295748285447433e-05
13	chr11:68784810:C:T	chr11:68775308:G:A	0.15353535353535355
14	chr11:68784810:C:T	chr11:68804037:C:T	0.5358197358197359
15	chr11:68784810:C:T	chr11:68794860:C:T	0.04356265865562698
16	chr11:68784810:C:T	chr11:68759606:T:C	0.2222222222222222
17	chr11:68784810:C:T	chr11:68794820:C:T	0.001111898675718816
18	chr11:68775308:G:A	chr11:68804037:C:T	0.2303030303030303
19	chr11:68775308:G:A	chr11:68794860:C:T	0.03246732479126064
20	chr11:68775308:G:A	chr11:68759606:T:C	0.1111111111111111
21	chr11:68775308:G:A	chr11:68794820:C:T	0.005937612195436819
22	chr11:68804037:C:T	chr11:68794860:C:T	0.5990007504255362
23	chr11:68804037:C:T	chr11:68759606:T:C	0.8762626262626263
24	chr11:68804037:C:T	chr11:68794820:C:T	0.09059726089210997
25	chr11:68794860:C:T	chr11:68759606:T:C	0.9739554762525345
26	chr11:68794860:C:T	chr11:68794820:C:T	0.022702089085561365
27	chr11:68759606:T:C	chr11:68794820:C:T	0.256308343874296
