## Supplementary material for "Learning the Relationship Between Variants, Metabolic Fluxes and Phenotypes": LOR-correlation plots of five cancer types and adjusted p-values for each pair of variants in significant reactions: MAR02657_ENSG00000169169.tsv

	variant 1	variant 2	pval
0	chr19:49690995:C:A	chr19:49708715:G:A	0.6063936063936064
1	chr19:49690995:C:A	chr19:49712973:C:G	0.7104895104895105
2	chr19:49690995:C:A	chr19:49704737:T:C	1.0
3	chr19:49690995:C:A	chr19:49713585:A:G	0.6889110889110889
4	chr19:49690995:C:A	chr19:49710491:T:A	0.0402386771197594
5	chr19:49690995:C:A	chr19:49712793:C:A	0.057519400395638395
6	chr19:49690995:C:A	chr19:49711857:G:A	0.011188811188811189
7	chr19:49708715:G:A	chr19:49712973:C:G	0.7301587301587302
8	chr19:49708715:G:A	chr19:49704737:T:C	0.7301587301587302
9	chr19:49708715:G:A	chr19:49713585:A:G	0.6623376623376623
10	chr19:49708715:G:A	chr19:49710491:T:A	0.06868131868131869
11	chr19:49708715:G:A	chr19:49712793:C:A	0.08974358974358976
12	chr19:49708715:G:A	chr19:49711857:G:A	0.015873015873015872
13	chr19:49712973:C:G	chr19:49704737:T:C	0.5613632102341237
14	chr19:49712973:C:G	chr19:49713585:A:G	0.7619047619047619
15	chr19:49712973:C:G	chr19:49710491:T:A	0.055677655677655674
16	chr19:49712973:C:G	chr19:49712793:C:A	0.07765567765567766
17	chr19:49712973:C:G	chr19:49711857:G:A	0.02857142857142857
18	chr19:49704737:T:C	chr19:49713585:A:G	0.7619047619047619
19	chr19:49704737:T:C	chr19:49710491:T:A	0.13772893772893774
20	chr19:49704737:T:C	chr19:49712793:C:A	0.1772893772893773
21	chr19:49704737:T:C	chr19:49711857:G:A	0.02857142857142857
22	chr19:49713585:A:G	chr19:49710491:T:A	0.2561409179056238
23	chr19:49713585:A:G	chr19:49712793:C:A	0.4043309631544926
24	chr19:49713585:A:G	chr19:49711857:G:A	0.47619047619047616
25	chr19:49710491:T:A	chr19:49712793:C:A	0.6935883744907081
26	chr19:49710491:T:A	chr19:49711857:G:A	0.9494505494505494
27	chr19:49712793:C:A	chr19:49711857:G:A	0.6608058608058608
