## Supplementary material for "Learning the Relationship Between Variants, Metabolic Fluxes and Phenotypes": LOR-correlation plots of five cancer types and adjusted p-values for each pair of variants in significant reactions: MAR02666_ENSG00000205560.tsv

	variant 1	variant 2	pval
0	chr22:50573882:G:T	chr22:50573929:G:C	0.5134782985864962
1	chr22:50573882:G:T	chr22:50572314:G:A	0.20560677667838478
2	chr22:50573882:G:T	chr22:50569419:G:A	0.7181881148079313
3	chr22:50573882:G:T	chr22:50572947:G:C	1.3253963696466234e-07
4	chr22:50573882:G:T	chr22:50577409:T:C	4.857040926398131e-05
5	chr22:50573882:G:T	chr22:50574425:G:A	8.426824675927377e-07
6	chr22:50573882:G:T	chr22:50571524:C:T	3.632493690358515e-27
7	chr22:50573929:G:C	chr22:50572314:G:A	0.43317102650585204
8	chr22:50573929:G:C	chr22:50569419:G:A	0.981003347559472
9	chr22:50573929:G:C	chr22:50572947:G:C	0.02377538056504202
10	chr22:50573929:G:C	chr22:50577409:T:C	0.06924656311915464
11	chr22:50573929:G:C	chr22:50574425:G:A	0.00038287722425088696
12	chr22:50573929:G:C	chr22:50571524:C:T	2.600368120363886e-07
13	chr22:50572314:G:A	chr22:50569419:G:A	0.604532722179781
14	chr22:50572314:G:A	chr22:50572947:G:C	0.31861547101973753
15	chr22:50572314:G:A	chr22:50577409:T:C	0.45961795694723784
16	chr22:50572314:G:A	chr22:50574425:G:A	0.01251902841597019
17	chr22:50572314:G:A	chr22:50571524:C:T	0.0009839395976037947
18	chr22:50569419:G:A	chr22:50572947:G:C	0.47489492020887547
19	chr22:50569419:G:A	chr22:50577409:T:C	0.5879968484562841
20	chr22:50569419:G:A	chr22:50574425:G:A	0.1257922980768962
21	chr22:50569419:G:A	chr22:50571524:C:T	0.09220251236228963
22	chr22:50572947:G:C	chr22:50577409:T:C	0.6025559688257167
23	chr22:50572947:G:C	chr22:50574425:G:A	0.01671543780854502
24	chr22:50572947:G:C	chr22:50571524:C:T	5.286385242442778e-13
25	chr22:50577409:T:C	chr22:50574425:G:A	0.01337059644091689
26	chr22:50577409:T:C	chr22:50571524:C:T	7.697585675200068e-10
27	chr22:50574425:G:A	chr22:50571524:C:T	0.7009695908332432
