## Supplementary material for "Learning the Relationship Between Variants, Metabolic Fluxes and Phenotypes": LOR-correlation plots of five cancer types and adjusted p-values for each pair of variants in significant reactions: MAR03226_ENSG00000117054.tsv

	variant 1	variant 2	pval
0	chr1:75769201:A:G	chr1:75740000:T:G	0.014516405237959473
1	chr1:75769201:A:G	chr1:75769177:G:T	0.7129347094558076
2	chr1:75769201:A:G	chr1:75761161:A:G	0.0001568199247255005
3	chr1:75769201:A:G	chr1:75732652:G:A	0.00014984251713304008
4	chr1:75740000:T:G	chr1:75769177:G:T	0.45329480765913405
5	chr1:75740000:T:G	chr1:75761161:A:G	4.778799845213507e-05
6	chr1:75740000:T:G	chr1:75732652:G:A	0.00039320079998939717
7	chr1:75769177:G:T	chr1:75761161:A:G	0.024242424242424242
8	chr1:75769177:G:T	chr1:75732652:G:A	0.013921913328143975
9	chr1:75761161:A:G	chr1:75732652:G:A	0.22400125178257257
