## Supplementary material for "Learning the Relationship Between Variants, Metabolic Fluxes and Phenotypes": LOR-correlation plots of five cancer types and adjusted p-values for each pair of variants in significant reactions: MAR03227_ENSG00000113790.tsv

	variant 1	variant 2	pval
0	chr3:185192254:A:G	chr3:185204479:T:C	0.5519607424545638
1	chr3:185192254:A:G	chr3:185192593:C:T	0.18313862622861232
2	chr3:185192254:A:G	chr3:185192348:T:C	0.06010280593886631
3	chr3:185192254:A:G	chr3:185192281:T:A	0.032480318676961994
4	chr3:185192254:A:G	chr3:185204409:G:T	0.0032407553190106036
5	chr3:185192254:A:G	chr3:185192290:G:A	7.002225875158573e-06
6	chr3:185192254:A:G	chr3:185193392:C:T	6.607638430025108e-05
7	chr3:185204479:T:C	chr3:185192593:C:T	0.2953929127117212
8	chr3:185204479:T:C	chr3:185192348:T:C	0.12935086425083492
9	chr3:185204479:T:C	chr3:185192281:T:A	0.02161832474925454
10	chr3:185204479:T:C	chr3:185204409:G:T	0.0026946721532500476
11	chr3:185204479:T:C	chr3:185192290:G:A	6.491748944504483e-06
12	chr3:185204479:T:C	chr3:185193392:C:T	4.312575470070726e-05
13	chr3:185192593:C:T	chr3:185192348:T:C	0.6533789106936937
14	chr3:185192593:C:T	chr3:185192281:T:A	0.01985399460832583
15	chr3:185192593:C:T	chr3:185204409:G:T	0.005354076152310235
16	chr3:185192593:C:T	chr3:185192290:G:A	0.00044108470199841925
17	chr3:185192593:C:T	chr3:185193392:C:T	0.001998001998001998
18	chr3:185192348:T:C	chr3:185192281:T:A	0.006993006993006993
19	chr3:185192348:T:C	chr3:185204409:G:T	0.005718810837902058
20	chr3:185192348:T:C	chr3:185192290:G:A	0.00023332510314954906
21	chr3:185192348:T:C	chr3:185193392:C:T	0.002797202797202797
22	chr3:185192281:T:A	chr3:185204409:G:T	0.7855815681902637
23	chr3:185192281:T:A	chr3:185192290:G:A	0.45205320709582064
24	chr3:185192281:T:A	chr3:185193392:C:T	0.2857142857142857
25	chr3:185204409:G:T	chr3:185192290:G:A	0.2865960817568113
26	chr3:185204409:G:T	chr3:185193392:C:T	0.38916387959866217
27	chr3:185192290:G:A	chr3:185193392:C:T	0.7912424740010947
