## Supplementary material for "Learning the Relationship Between Variants, Metabolic Fluxes and Phenotypes": LOR-correlation plots of five cancer types and adjusted p-values for each pair of variants in significant reactions: MAR03273_ENSG00000197142.tsv

	variant 1	variant 2	pval
0	chr10:112422015:A:G	chr10:112426866:G:A	0.00020458751441416133
1	chr10:112422015:A:G	chr10:112413273:C:T	0.5635706340378197
2	chr10:112422015:A:G	chr10:112417858:G:A	0.9294800467787651
3	chr10:112422015:A:G	chr10:112409518:A:G	5.134977802447174e-06
4	chr10:112426866:G:A	chr10:112413273:C:T	0.30811031889104046
5	chr10:112426866:G:A	chr10:112417858:G:A	0.020404869083489336
6	chr10:112426866:G:A	chr10:112409518:A:G	0.0032491500536179167
7	chr10:112413273:C:T	chr10:112417858:G:A	0.5034965034965035
8	chr10:112413273:C:T	chr10:112409518:A:G	0.161067076392848
9	chr10:112417858:G:A	chr10:112409518:A:G	0.004715311049683807
