## Supplementary material for "Learning the Relationship Between Variants, Metabolic Fluxes and Phenotypes": LOR-correlation plots of five cancer types and adjusted p-values for each pair of variants in significant reactions: MAR03846_ENSG00000164398.tsv

	variant 1	variant 2	pval
0	chr5:131988557:C:CTG	chr5:131991819:G:GA	0.9966892897635513
1	chr5:131988557:C:CTG	chr5:131991772:C:G	0.9966892897635513
2	chr5:131988557:C:CTG	chr5:132004538:G:A	0.5578774225652795
3	chr5:131988557:C:CTG	chr5:131975036:A:G	0.49984120332987003
4	chr5:131988557:C:CTG	chr5:132004462:G:A	0.6670541484873626
5	chr5:131988557:C:CTG	chr5:131966477:G:A	0.12237456944540685
6	chr5:131988557:C:CTG	chr5:131989508:C:T	0.37672813123868987
7	chr5:131991819:G:GA	chr5:131991772:C:G	1.0
8	chr5:131991819:G:GA	chr5:132004538:G:A	0.5610286226674155
9	chr5:131991819:G:GA	chr5:131975036:A:G	0.5015777176513707
10	chr5:131991819:G:GA	chr5:132004462:G:A	0.6674689439803401
11	chr5:131991819:G:GA	chr5:131966477:G:A	0.12318535373122282
12	chr5:131991819:G:GA	chr5:131989508:C:T	0.3774872611208391
13	chr5:131991772:C:G	chr5:132004538:G:A	0.5610286226674155
14	chr5:131991772:C:G	chr5:131975036:A:G	0.5015777176513707
15	chr5:131991772:C:G	chr5:132004462:G:A	0.6674689439803401
16	chr5:131991772:C:G	chr5:131966477:G:A	0.12318535373122282
17	chr5:131991772:C:G	chr5:131989508:C:T	0.3774872611208391
18	chr5:132004538:G:A	chr5:131975036:A:G	0.5683132705678008
19	chr5:132004538:G:A	chr5:132004462:G:A	0.6210449272528598
20	chr5:132004538:G:A	chr5:131966477:G:A	0.1385573315078028
21	chr5:132004538:G:A	chr5:131989508:C:T	0.358460560386725
22	chr5:131975036:A:G	chr5:132004462:G:A	0.8412698412698413
23	chr5:131975036:A:G	chr5:131966477:G:A	0.4126984126984127
24	chr5:131975036:A:G	chr5:131989508:C:T	0.4126984126984127
25	chr5:132004462:G:A	chr5:131966477:G:A	0.4126984126984127
26	chr5:132004462:G:A	chr5:131989508:C:T	0.9047619047619049
27	chr5:131966477:G:A	chr5:131989508:C:T	0.2
