## Supplementary material for "Learning the Relationship Between Variants, Metabolic Fluxes and Phenotypes": LOR-correlation plots of five cancer types and adjusted p-values for each pair of variants in significant reactions: MAR04004_ENSG00000004455.tsv

	variant 1	variant 2	pval
0	chr1:33013330:G:C	chr1:33013299:T:A	0.8153119735014517
1	chr1:33013330:G:C	chr1:33013287:C:T	0.6850460913379829
2	chr1:33013330:G:C	chr1:33014560:C:T	0.5327368283890023
3	chr1:33013330:G:C	chr1:33036780:G:C	0.060154338415207974
4	chr1:33013330:G:C	chr1:33021406:C:T	5.7382973569157354e-05
5	chr1:33013330:G:C	chr1:33013276:C:T	6.795533458335197e-05
6	chr1:33013299:T:A	chr1:33013287:C:T	0.5799962132881273
7	chr1:33013299:T:A	chr1:33014560:C:T	0.5692908742444346
8	chr1:33013299:T:A	chr1:33036780:G:C	0.05263157894736842
9	chr1:33013299:T:A	chr1:33021406:C:T	0.00011708378407862718
10	chr1:33013299:T:A	chr1:33013276:C:T	0.0002228932910846752
11	chr1:33013287:C:T	chr1:33014560:C:T	0.7653693056169837
12	chr1:33013287:C:T	chr1:33036780:G:C	0.11718020541549955
13	chr1:33013287:C:T	chr1:33021406:C:T	0.0004733536224896542
14	chr1:33013287:C:T	chr1:33013276:C:T	0.0005504953311901259
15	chr1:33014560:C:T	chr1:33036780:G:C	0.32900432900432897
16	chr1:33014560:C:T	chr1:33021406:C:T	0.012914753722972324
17	chr1:33014560:C:T	chr1:33013276:C:T	0.006228807312398643
18	chr1:33036780:G:C	chr1:33021406:C:T	0.2725737085390485
19	chr1:33036780:G:C	chr1:33013276:C:T	0.3948658410732715
20	chr1:33021406:C:T	chr1:33013276:C:T	0.8207369382917402
