## Supplementary material for "Learning the Relationship Between Variants, Metabolic Fluxes and Phenotypes": LOR-correlation plots of five cancer types and adjusted p-values for each pair of variants in significant reactions: MAR04004_ENSG00000155085.tsv

	variant 1	variant 2	pval
0	chr6:109528996:AAC:A	chr6:109528607:C:CTGCAGT	0.1777154774145161
1	chr6:109528996:AAC:A	chr6:109610517:A:G	0.7032377298279406
2	chr6:109528996:AAC:A	chr6:109573596:T:TA	0.7032377298279406
3	chr6:109528996:AAC:A	chr6:109579562:C:A	3.9181840814153377e-10
4	chr6:109528996:AAC:A	chr6:109564272:G:A	9.742668533644973e-49
5	chr6:109528996:AAC:A	chr6:109514216:A:ACGCT	0.09262115374916409
6	chr6:109528996:AAC:A	chr6:109550305:A:G	1.811155440485803e-10
7	chr6:109528607:C:CTGCAGT	chr6:109610517:A:G	0.36787393795313117
8	chr6:109528607:C:CTGCAGT	chr6:109573596:T:TA	0.36787393795313117
9	chr6:109528607:C:CTGCAGT	chr6:109579562:C:A	1.679323701907434e-06
10	chr6:109528607:C:CTGCAGT	chr6:109564272:G:A	5.063870612436687e-14
11	chr6:109528607:C:CTGCAGT	chr6:109514216:A:ACGCT	0.06947999105482949
12	chr6:109528607:C:CTGCAGT	chr6:109550305:A:G	1.40210666526456e-06
13	chr6:109610517:A:G	chr6:109573596:T:TA	1.0
14	chr6:109610517:A:G	chr6:109579562:C:A	0.020688556940656928
15	chr6:109610517:A:G	chr6:109564272:G:A	0.0006555627942783238
16	chr6:109610517:A:G	chr6:109514216:A:ACGCT	0.12036485253876557
17	chr6:109610517:A:G	chr6:109550305:A:G	0.00022586109542631282
18	chr6:109573596:T:TA	chr6:109579562:C:A	0.020688556940656928
19	chr6:109573596:T:TA	chr6:109564272:G:A	0.0006555627942783238
20	chr6:109573596:T:TA	chr6:109514216:A:ACGCT	0.12036485253876557
21	chr6:109573596:T:TA	chr6:109550305:A:G	0.00022586109542631282
22	chr6:109579562:C:A	chr6:109564272:G:A	0.032501815665193015
23	chr6:109579562:C:A	chr6:109514216:A:ACGCT	0.6753806804150483
24	chr6:109579562:C:A	chr6:109550305:A:G	0.10767755957551697
25	chr6:109564272:G:A	chr6:109514216:A:ACGCT	0.938020482717911
26	chr6:109564272:G:A	chr6:109550305:A:G	0.283935105585734
27	chr6:109514216:A:ACGCT	chr6:109550305:A:G	0.7878787878787878
