## Supplementary material for "Learning the Relationship Between Variants, Metabolic Fluxes and Phenotypes": LOR-correlation plots of five cancer types and adjusted p-values for each pair of variants in significant reactions: MAR04004_ENSG00000165695.tsv

	variant 1	variant 2	pval
0	chr9:132725700:C:G	chr9:132792779:C:A	0.30952380952380953
1	chr9:132725700:C:G	chr9:132878242:A:G	0.07429288274660067
2	chr9:132725700:C:G	chr9:132828088:G:A	0.019362130817239174
3	chr9:132725700:C:G	chr9:132854870:T:C	0.0054869739080265385
4	chr9:132725700:C:G	chr9:132792740:G:A	0.031746031746031744
5	chr9:132725700:C:G	chr9:132792656:G:A	0.015873015873015872
6	chr9:132792779:C:A	chr9:132878242:A:G	0.3640936980709576
7	chr9:132792779:C:A	chr9:132828088:G:A	0.17897685389945453
8	chr9:132792779:C:A	chr9:132854870:T:C	0.03450357134567661
9	chr9:132792779:C:A	chr9:132792740:G:A	0.05555555555555555
10	chr9:132792779:C:A	chr9:132792656:G:A	0.05555555555555555
11	chr9:132878242:A:G	chr9:132828088:G:A	0.23102859386907282
12	chr9:132878242:A:G	chr9:132854870:T:C	3.477273296326973e-05
13	chr9:132878242:A:G	chr9:132792740:G:A	0.07616018701656542
14	chr9:132878242:A:G	chr9:132792656:G:A	0.05805152101052506
15	chr9:132828088:G:A	chr9:132854870:T:C	0.3389464625208459
16	chr9:132828088:G:A	chr9:132792740:G:A	0.49496289743967764
17	chr9:132828088:G:A	chr9:132792656:G:A	0.5476436188510492
18	chr9:132854870:T:C	chr9:132792740:G:A	0.7830020227899639
19	chr9:132854870:T:C	chr9:132792656:G:A	0.8587433429538694
20	chr9:132792740:G:A	chr9:132792656:G:A	1.0
