## Supplementary material for "Learning the Relationship Between Variants, Metabolic Fluxes and Phenotypes": LOR-correlation plots of five cancer types and adjusted p-values for each pair of variants in significant reactions: MAR04004_ENSG00000273841.tsv

	variant 1	variant 2	pval
0	chr5:69368820:T:C	chr5:69369226:AC:A	0.8514757426723959
1	chr5:69368820:T:C	chr5:69369226:A:AC	0.07109027433354904
2	chr5:69368820:T:C	chr5:69369229:C:A	0.18701841429630406
3	chr5:69368820:T:C	chr5:69369226:A:ACCCCCCCC	0.9156527297885073
4	chr5:69368820:T:C	chr5:69365239:G:A	0.13231193106825434
5	chr5:69368820:T:C	chr5:69365721:G:A	3.2451975915404367e-11
6	chr5:69369226:AC:A	chr5:69369226:A:AC	0.06658168977655687
7	chr5:69369226:AC:A	chr5:69369229:C:A	0.16022425788409367
8	chr5:69369226:AC:A	chr5:69369226:A:ACCCCCCCC	0.92488367072364
9	chr5:69369226:AC:A	chr5:69365239:G:A	0.13549859553392232
10	chr5:69369226:AC:A	chr5:69365721:G:A	5.949893019539216e-11
11	chr5:69369226:A:AC	chr5:69369229:C:A	0.9772637126412872
12	chr5:69369226:A:AC	chr5:69369226:A:ACCCCCCCC	0.39169068917352673
13	chr5:69369226:A:AC	chr5:69365239:G:A	0.05179615705931496
14	chr5:69369226:A:AC	chr5:69365721:G:A	0.0006334092107167564
15	chr5:69369229:C:A	chr5:69369226:A:ACCCCCCCC	0.344988344988345
16	chr5:69369229:C:A	chr5:69365239:G:A	0.01616161616161616
17	chr5:69369229:C:A	chr5:69365721:G:A	0.007970571256835698
18	chr5:69369226:A:ACCCCCCCC	chr5:69365239:G:A	0.2571428571428571
19	chr5:69369226:A:ACCCCCCCC	chr5:69365721:G:A	0.007878844720949983
20	chr5:69365239:G:A	chr5:69365721:G:A	0.006529838108785478
