## Supplementary material for "Learning the Relationship Between Variants, Metabolic Fluxes and Phenotypes": LOR-correlation plots of five cancer types and adjusted p-values for each pair of variants in significant reactions: MAR04012_ENSG00000156110.tsv

	variant 1	variant 2	pval
0	chr10:74708343:T:C	chr10:74339163:G:A	0.2706629953488259
1	chr10:74708343:T:C	chr10:74680480:G:A	0.10026196713503215
2	chr10:74708343:T:C	chr10:74339221:A:G	0.019780219780219783
3	chr10:74339163:G:A	chr10:74680480:G:A	0.9181818181818182
4	chr10:74339163:G:A	chr10:74339221:A:G	0.033566433566433566
5	chr10:74680480:G:A	chr10:74339221:A:G	0.024242424242424242
