## Supplementary material for "Learning the Relationship Between Variants, Metabolic Fluxes and Phenotypes": LOR-correlation plots of five cancer types and adjusted p-values for each pair of variants in significant reactions: MAR04171_ENSG00000067225.tsv

	variant 1	variant 2	pval
0	chr15:72208850:A:G	chr15:72231688:G:T	0.0055075359423185505
1	chr15:72208850:A:G	chr15:72209774:T:C	0.005125952952039909
2	chr15:72231688:G:T	chr15:72209774:T:C	0.18065268065268064
