## Supplementary material for "Learning the Relationship Between Variants, Metabolic Fluxes and Phenotypes": LOR-correlation plots of five cancer types and adjusted p-values for each pair of variants in significant reactions: MAR04394_ENSG00000106633.tsv

	variant 1	variant 2	pval
0	chr7:44188923:C:T	chr7:44147408:G:A	0.10116199589883801
1	chr7:44188923:C:T	chr7:44145489:G:A	0.392028839475815
2	chr7:44188923:C:T	chr7:44152433:C:T	7.92495071671273e-05
3	chr7:44147408:G:A	chr7:44145489:G:A	0.03864481970986112
4	chr7:44147408:G:A	chr7:44152433:C:T	0.004329004329004329
5	chr7:44145489:G:A	chr7:44152433:C:T	0.005463119233917675
