## Supplementary material for "Learning the Relationship Between Variants, Metabolic Fluxes and Phenotypes": LOR-correlation plots of five cancer types and adjusted p-values for each pair of variants in significant reactions: MAR04394_ENSG00000156510.tsv

	variant 1	variant 2	pval
0	chr10:69240671:T:C	chr10:69227340:C:T	0.9438428554973262
1	chr10:69240671:T:C	chr10:69258904:T:C	0.24701253080640762
2	chr10:69240671:T:C	chr10:69232908:C:T	0.3064551858228505
3	chr10:69240671:T:C	chr10:69227304:A:G	0.05230377799799543
4	chr10:69240671:T:C	chr10:69248434:C:T	0.14046504815835495
5	chr10:69240671:T:C	chr10:69265691:C:T	0.030486156935263346
6	chr10:69240671:T:C	chr10:69227268:G:A	0.007483297336652591
7	chr10:69227340:C:T	chr10:69258904:T:C	0.20258187032281405
8	chr10:69227340:C:T	chr10:69232908:C:T	0.2577603486077644
9	chr10:69227340:C:T	chr10:69227304:A:G	0.031259857907846474
10	chr10:69227340:C:T	chr10:69248434:C:T	0.044759294575572275
11	chr10:69227340:C:T	chr10:69265691:C:T	0.03339814633921801
12	chr10:69227340:C:T	chr10:69227268:G:A	0.006266850373264876
13	chr10:69258904:T:C	chr10:69232908:C:T	0.26837617910326605
14	chr10:69258904:T:C	chr10:69227304:A:G	0.004683866434110666
15	chr10:69258904:T:C	chr10:69248434:C:T	0.15865939678085617
16	chr10:69258904:T:C	chr10:69265691:C:T	0.030381692808947165
17	chr10:69258904:T:C	chr10:69227268:G:A	0.0007110026957909097
18	chr10:69232908:C:T	chr10:69227304:A:G	0.001335757976951252
19	chr10:69232908:C:T	chr10:69248434:C:T	0.1229331995823742
20	chr10:69232908:C:T	chr10:69265691:C:T	0.021146395706490843
21	chr10:69232908:C:T	chr10:69227268:G:A	0.0002249899705371081
22	chr10:69227304:A:G	chr10:69248434:C:T	0.6485284317144775
23	chr10:69227304:A:G	chr10:69265691:C:T	0.24726161017105397
24	chr10:69227304:A:G	chr10:69227268:G:A	0.34587500645462244
25	chr10:69248434:C:T	chr10:69265691:C:T	0.5956108994757296
26	chr10:69248434:C:T	chr10:69227268:G:A	0.9888277465090595
27	chr10:69265691:C:T	chr10:69227268:G:A	0.42886644223999637
