## Supplementary material for "Learning the Relationship Between Variants, Metabolic Fluxes and Phenotypes": LOR-correlation plots of five cancer types and adjusted p-values for each pair of variants in significant reactions: MAR04394_ENSG00000156515.tsv

	variant 1	variant 2	pval
0	chr10:69300854:A:G	chr10:69338680:AGT:A	0.33983232915774664
1	chr10:69300854:A:G	chr10:69292327:C:T	0.8196359558000373
2	chr10:69300854:A:G	chr10:69343841:C:G	0.6003649980828019
3	chr10:69300854:A:G	chr10:69338680:A:AGT	0.15978232247950797
4	chr10:69300854:A:G	chr10:69300866:G:A	0.9362331934876149
5	chr10:69300854:A:G	chr10:69295633:G:T	0.14016679263742807
6	chr10:69300854:A:G	chr10:69369438:C:T	0.29487252039905465
7	chr10:69338680:AGT:A	chr10:69292327:C:T	0.5226426990854578
8	chr10:69338680:AGT:A	chr10:69343841:C:G	0.20113338402808278
9	chr10:69338680:AGT:A	chr10:69338680:A:AGT	0.12950607257753266
10	chr10:69338680:AGT:A	chr10:69300866:G:A	0.985197624914923
11	chr10:69338680:AGT:A	chr10:69295633:G:T	0.17472888078885973
12	chr10:69338680:AGT:A	chr10:69369438:C:T	0.17885732629129747
13	chr10:69292327:C:T	chr10:69343841:C:G	0.5013506869671378
14	chr10:69292327:C:T	chr10:69338680:A:AGT	0.16092092219726375
15	chr10:69292327:C:T	chr10:69300866:G:A	0.9706025801522254
16	chr10:69292327:C:T	chr10:69295633:G:T	0.13742793022445893
17	chr10:69292327:C:T	chr10:69369438:C:T	0.2856990664004274
18	chr10:69343841:C:G	chr10:69338680:A:AGT	0.18600659309096668
19	chr10:69343841:C:G	chr10:69300866:G:A	0.89944223636255
20	chr10:69343841:C:G	chr10:69295633:G:T	0.13107170061160384
21	chr10:69343841:C:G	chr10:69369438:C:T	0.4028826039298402
22	chr10:69338680:A:AGT	chr10:69300866:G:A	0.6857142857142857
23	chr10:69338680:A:AGT	chr10:69295633:G:T	0.1062937062937063
24	chr10:69338680:A:AGT	chr10:69369438:C:T	0.4039318443049289
25	chr10:69300866:G:A	chr10:69295633:G:T	0.5034965034965035
26	chr10:69300866:G:A	chr10:69369438:C:T	0.6427243642433516
27	chr10:69295633:G:T	chr10:69369438:C:T	0.1068442888597289
