## Supplementary material for "Learning the Relationship Between Variants, Metabolic Fluxes and Phenotypes": LOR-correlation plots of five cancer types and adjusted p-values for each pair of variants in significant reactions: MAR04394_ENSG00000160883.tsv

	variant 1	variant 2	pval
0	chr5:176890898:G:A	chr5:176891172:C:T	0.9625668449197862
1	chr5:176890898:G:A	chr5:176888546:G:A	0.9642817839738251
2	chr5:176890898:G:A	chr5:176881852:A:G	0.606993006993007
3	chr5:176890898:G:A	chr5:176887059:C:G	0.2187729746579723
4	chr5:176890898:G:A	chr5:176889558:C:T	0.0054411661063752635
5	chr5:176890898:G:A	chr5:176889454:C:T	0.00029241574563381394
6	chr5:176890898:G:A	chr5:176890835:G:A	0.0002797002701866865
7	chr5:176891172:C:T	chr5:176888546:G:A	0.9124914952899549
8	chr5:176891172:C:T	chr5:176881852:A:G	0.5181448319144508
9	chr5:176891172:C:T	chr5:176887059:C:G	0.3603220611916264
10	chr5:176891172:C:T	chr5:176889558:C:T	0.041315407122261234
11	chr5:176891172:C:T	chr5:176889454:C:T	0.010348920512267476
12	chr5:176891172:C:T	chr5:176890835:G:A	0.006216006216006216
13	chr5:176888546:G:A	chr5:176881852:A:G	0.8103710419499893
14	chr5:176888546:G:A	chr5:176887059:C:G	0.1170597122709357
15	chr5:176888546:G:A	chr5:176889558:C:T	0.00014622572608996578
16	chr5:176888546:G:A	chr5:176889454:C:T	5.12854971387232e-07
17	chr5:176888546:G:A	chr5:176890835:G:A	5.8494342834718235e-05
18	chr5:176881852:A:G	chr5:176887059:C:G	0.4366911349520045
19	chr5:176881852:A:G	chr5:176889558:C:T	0.07794654807003407
20	chr5:176881852:A:G	chr5:176889454:C:T	0.02316023605236916
21	chr5:176881852:A:G	chr5:176890835:G:A	0.031218781218781223
22	chr5:176887059:C:G	chr5:176889558:C:T	0.14535224326262453
23	chr5:176887059:C:G	chr5:176889454:C:T	0.027467010554971416
24	chr5:176887059:C:G	chr5:176890835:G:A	0.023133919510755132
25	chr5:176889558:C:T	chr5:176889454:C:T	0.4025439078665608
26	chr5:176889558:C:T	chr5:176890835:G:A	0.146742045817783
27	chr5:176889454:C:T	chr5:176890835:G:A	0.3436774341968929
