## Supplementary material for "Learning the Relationship Between Variants, Metabolic Fluxes and Phenotypes": LOR-correlation plots of five cancer types and adjusted p-values for each pair of variants in significant reactions: MAR04489_ENSG00000159399.tsv

	variant 1	variant 2	pval
0	chr2:74878815:G:T	chr2:74889400:G:A	0.6184833240630894
1	chr2:74878815:G:T	chr2:74877252:G:C	0.360061919504644
2	chr2:74878815:G:T	chr2:74880392:G:C	0.4318181818181819
3	chr2:74878815:G:T	chr2:74872350:A:T	0.2629631529727845
4	chr2:74878815:G:T	chr2:74878713:C:T	0.18065268065268064
5	chr2:74889400:G:A	chr2:74877252:G:C	0.2810691772159415
6	chr2:74889400:G:A	chr2:74880392:G:C	0.33816194818241874
7	chr2:74889400:G:A	chr2:74872350:A:T	0.007579199381122752
8	chr2:74889400:G:A	chr2:74878713:C:T	0.10723281633612337
9	chr2:74877252:G:C	chr2:74880392:G:C	0.9643962848297213
10	chr2:74877252:G:C	chr2:74872350:A:T	0.7955221372400502
11	chr2:74877252:G:C	chr2:74878713:C:T	0.35304437564499486
12	chr2:74880392:G:C	chr2:74872350:A:T	0.8292890219956581
13	chr2:74880392:G:C	chr2:74878713:C:T	0.42857142857142855
14	chr2:74872350:A:T	chr2:74878713:C:T	0.2045832299782141
