## Supplementary material for "Learning the Relationship Between Variants, Metabolic Fluxes and Phenotypes": LOR-correlation plots of five cancer types and adjusted p-values for each pair of variants in significant reactions: MAR04490_ENSG00000159399.tsv

	variant 1	variant 2	pval
0	chr2:74878815:G:T	chr2:74889400:G:A	0.767407947894593
1	chr2:74878815:G:T	chr2:74877252:G:C	0.3223082215342278
2	chr2:74878815:G:T	chr2:74880392:G:C	0.4318181818181819
3	chr2:74878815:G:T	chr2:74872350:A:T	0.383451666896086
4	chr2:74878815:G:T	chr2:74878713:C:T	0.23426573426573427
5	chr2:74889400:G:A	chr2:74877252:G:C	0.20716603446067716
6	chr2:74889400:G:A	chr2:74880392:G:C	0.4917194020252643
7	chr2:74889400:G:A	chr2:74872350:A:T	0.05826262397249261
8	chr2:74889400:G:A	chr2:74878713:C:T	0.16615850635640142
9	chr2:74877252:G:C	chr2:74880392:G:C	0.6867905056759546
10	chr2:74877252:G:C	chr2:74872350:A:T	0.3821670480816337
11	chr2:74877252:G:C	chr2:74878713:C:T	0.7790505675954593
12	chr2:74880392:G:C	chr2:74872350:A:T	0.9376214584171665
13	chr2:74880392:G:C	chr2:74878713:C:T	0.42857142857142855
14	chr2:74872350:A:T	chr2:74878713:C:T	0.37194957833941666
