## Supplementary material for "Learning the Relationship Between Variants, Metabolic Fluxes and Phenotypes": LOR-correlation plots of five cancer types and adjusted p-values for each pair of variants in significant reactions: MAR04513_ENSG00000156136.tsv

	variant 1	variant 2	pval
0	chr4:70993963:G:C	chr4:70993905:A:G	0.0056311749185352835
1	chr4:70993963:G:C	chr4:71022515:C:G	0.002684518546587512
2	chr4:70993963:G:C	chr4:71022523:C:T	3.1299386368607965e-05
3	chr4:70993905:A:G	chr4:71022515:C:G	0.1246498599439776
4	chr4:70993905:A:G	chr4:71022523:C:T	0.24867239395504614
5	chr4:71022515:C:G	chr4:71022523:C:T	0.4850289535532676
