## Supplementary material for "Learning the Relationship Between Variants, Metabolic Fluxes and Phenotypes": LOR-correlation plots of five cancer types and adjusted p-values for each pair of variants in significant reactions: MAR04632_ENSG00000076685.tsv

	variant 1	variant 2	pval
0	chr10:103181335:C:CA	chr10:103140112:C:T	0.1558099475453032
1	chr10:103181335:C:CA	chr10:103174952:T:C	5.973559548883511e-21
2	chr10:103140112:C:T	chr10:103174952:T:C	1.4984757018346416e-17
