## Supplementary material for "Learning the Relationship Between Variants, Metabolic Fluxes and Phenotypes": LOR-correlation plots of five cancer types and adjusted p-values for each pair of variants in significant reactions: MAR04632_ENSG00000135318.tsv

	variant 1	variant 2	pval
0	chr6:85467062:A:G	chr6:85493867:A:G	0.8961671944201551
1	chr6:85467062:A:G	chr6:85489525:T:C	0.05153842658976617
2	chr6:85467062:A:G	chr6:85489515:A:G	0.0038893157129682647
3	chr6:85467062:A:G	chr6:85485315:G:A	0.015943641082684465
4	chr6:85493867:A:G	chr6:85489525:T:C	0.20697010162971896
5	chr6:85493867:A:G	chr6:85489515:A:G	0.0701947619901511
6	chr6:85493867:A:G	chr6:85485315:G:A	0.029526029526029528
7	chr6:85489525:T:C	chr6:85489515:A:G	0.004254492010857083
8	chr6:85489525:T:C	chr6:85485315:G:A	0.017614039002794034
9	chr6:85489515:A:G	chr6:85485315:G:A	0.028458828830065383
