## Supplementary material for "Learning the Relationship Between Variants, Metabolic Fluxes and Phenotypes": LOR-correlation plots of five cancer types and adjusted p-values for each pair of variants in significant reactions: MAR04632_ENSG00000146587.tsv

	variant 1	variant 2	pval
0	chr7:5045958:G:C	chr7:5064142:G:A	0.4043141948486545
1	chr7:5045958:G:C	chr7:5063949:T:C	0.2950665365284393
2	chr7:5045958:G:C	chr7:5063773:A:G	0.41818187612014857
3	chr7:5045958:G:C	chr7:5057707:G:A	0.3225776974534461
4	chr7:5045958:G:C	chr7:5063991:G:A	0.5786114592240658
5	chr7:5045958:G:C	chr7:5063860:A:G	0.005185154706092217
6	chr7:5045958:G:C	chr7:5048027:C:G	3.604189909409213e-11
7	chr7:5064142:G:A	chr7:5063949:T:C	0.5140401234100479
8	chr7:5064142:G:A	chr7:5063773:A:G	0.6695655479630511
9	chr7:5064142:G:A	chr7:5057707:G:A	0.5487898980833696
10	chr7:5064142:G:A	chr7:5063991:G:A	0.8283167922135736
11	chr7:5064142:G:A	chr7:5063860:A:G	0.009698034400236625
12	chr7:5064142:G:A	chr7:5048027:C:G	1.2509517180722166e-09
13	chr7:5063949:T:C	chr7:5063773:A:G	1.0
14	chr7:5063949:T:C	chr7:5057707:G:A	0.732546864899806
15	chr7:5063949:T:C	chr7:5063991:G:A	0.9372294372294373
16	chr7:5063949:T:C	chr7:5063860:A:G	0.08225108225108226
17	chr7:5063949:T:C	chr7:5048027:C:G	0.0009125871292632496
18	chr7:5063773:A:G	chr7:5057707:G:A	1.0
19	chr7:5063773:A:G	chr7:5063991:G:A	1.0
20	chr7:5063773:A:G	chr7:5063860:A:G	0.09523809523809523
21	chr7:5063773:A:G	chr7:5048027:C:G	0.001597759396965296
22	chr7:5057707:G:A	chr7:5063991:G:A	0.9612152553329023
23	chr7:5057707:G:A	chr7:5063860:A:G	0.06868131868131869
24	chr7:5057707:G:A	chr7:5048027:C:G	0.0011670657840438376
25	chr7:5063991:G:A	chr7:5063860:A:G	0.08225108225108226
26	chr7:5063991:G:A	chr7:5048027:C:G	0.010347565083810122
27	chr7:5063860:A:G	chr7:5048027:C:G	0.9560979765177156
