## Supplementary material for "Learning the Relationship Between Variants, Metabolic Fluxes and Phenotypes": LOR-correlation plots of five cancer types and adjusted p-values for each pair of variants in significant reactions: MAR04660_ENSG00000139344.tsv

	variant 1	variant 2	pval
0	chr12:95966394:C:A	chr12:95960458:G:T	0.586622619021463
1	chr12:95966394:C:A	chr12:95943405:A:G	0.0363590162015509
2	chr12:95960458:G:T	chr12:95943405:A:G	0.17971459319638505
