## Supplementary material for "Learning the Relationship Between Variants, Metabolic Fluxes and Phenotypes": LOR-correlation plots of five cancer types and adjusted p-values for each pair of variants in significant reactions: MAR04676_ENSG00000130717.tsv

	variant 1	variant 2	pval
0	chr9:131525948:C:T	chr9:131530684:C:G	1.6096254177539596e-45
1	chr9:131525948:C:T	chr9:131525225:C:T	0.011417667488891451
2	chr9:131530684:C:G	chr9:131525225:C:T	0.3141027850235627
