## Supplementary material for "Learning the Relationship Between Variants, Metabolic Fluxes and Phenotypes": LOR-correlation plots of five cancer types and adjusted p-values for each pair of variants in significant reactions: MAR04973_ENSG00000059804.tsv

	variant 1	variant 2	pval
0	chr12:7929813:A:C	chr12:7921466:C:A	0.43913668022311103
1	chr12:7929813:A:C	chr12:7929865:T:A	0.2842688620908038
2	chr12:7929813:A:C	chr12:7921459:T:C	0.09458374944914226
3	chr12:7929813:A:C	chr12:7924406:C:T	0.0005776652232141079
4	chr12:7921466:C:A	chr12:7929865:T:A	0.21414141414141416
5	chr12:7921466:C:A	chr12:7921459:T:C	0.6618147817410898
6	chr12:7921466:C:A	chr12:7924406:C:T	0.0008403361344537816
7	chr12:7929865:T:A	chr12:7921459:T:C	0.07756376947982833
8	chr12:7929865:T:A	chr12:7924406:C:T	0.9717725686765935
9	chr12:7921459:T:C	chr12:7924406:C:T	2.059092956835181e-05
