## Supplementary material for "Learning the Relationship Between Variants, Metabolic Fluxes and Phenotypes": LOR-correlation plots of five cancer types and adjusted p-values for each pair of variants in significant reactions: MAR04973_ENSG00000163581.tsv

	variant 1	variant 2	pval
0	chr3:170998076:G:C	chr3:171014539:C:T	0.018648018648018648
1	chr3:170998076:G:C	chr3:171009950:T:TGTGA	0.17094017094017094
2	chr3:170998076:G:C	chr3:170997922:C:T	0.8080808080808081
3	chr3:170998076:G:C	chr3:171014511:G:A	0.0010828230456491823
4	chr3:170998076:G:C	chr3:171009950:T:A	0.00109464149110168
5	chr3:170998076:G:C	chr3:171014637:G:A	0.029177221127685525
6	chr3:171014539:C:T	chr3:171009950:T:TGTGA	0.2222222222222222
7	chr3:171014539:C:T	chr3:170997922:C:T	0.19047619047619047
8	chr3:171014539:C:T	chr3:171014511:G:A	0.7873398072414457
9	chr3:171014539:C:T	chr3:171009950:T:A	0.7701804873680761
10	chr3:171014539:C:T	chr3:171014637:G:A	0.2975576195390437
11	chr3:171009950:T:TGTGA	chr3:170997922:C:T	0.5555555555555556
12	chr3:171009950:T:TGTGA	chr3:171014511:G:A	0.15171265287832267
13	chr3:171009950:T:TGTGA	chr3:171009950:T:A	0.15547735139003335
14	chr3:171009950:T:TGTGA	chr3:171014637:G:A	0.2192982456140351
15	chr3:170997922:C:T	chr3:171014511:G:A	0.06631475085275547
16	chr3:170997922:C:T	chr3:171009950:T:A	0.06608597715016074
17	chr3:170997922:C:T	chr3:171014637:G:A	0.12679738562091503
18	chr3:171014511:G:A	chr3:171009950:T:A	0.9473779544156777
19	chr3:171014511:G:A	chr3:171014637:G:A	0.5350898012056604
20	chr3:171009950:T:A	chr3:171014637:G:A	0.5513971086117992
