## Supplementary material for "Learning the Relationship Between Variants, Metabolic Fluxes and Phenotypes": LOR-correlation plots of five cancer types and adjusted p-values for each pair of variants in significant reactions: MAR05456_ENSG00000110090.tsv

	variant 1	variant 2	pval
0	chr11:68773598:C:T	chr11:68775362:G:A	0.986219013122247
1	chr11:68773598:C:T	chr11:68784810:C:T	0.5809649367544428
2	chr11:68773598:C:T	chr11:68775308:G:A	0.6819401444788442
3	chr11:68773598:C:T	chr11:68804037:C:T	0.308365659556937
4	chr11:68773598:C:T	chr11:68794860:C:T	0.0006127195906878598
5	chr11:68773598:C:T	chr11:68759606:T:C	0.1530296329057939
6	chr11:68773598:C:T	chr11:68794820:C:T	4.2839012971817794e-05
7	chr11:68775362:G:A	chr11:68784810:C:T	0.616653108313685
8	chr11:68775362:G:A	chr11:68775308:G:A	0.7119617224880384
9	chr11:68775362:G:A	chr11:68804037:C:T	0.2698855835240275
10	chr11:68775362:G:A	chr11:68794860:C:T	0.0002835240823151955
11	chr11:68775362:G:A	chr11:68759606:T:C	0.12963238134862848
12	chr11:68775362:G:A	chr11:68794820:C:T	2.5265102375680856e-05
13	chr11:68784810:C:T	chr11:68775308:G:A	0.46060606060606063
14	chr11:68784810:C:T	chr11:68804037:C:T	0.46340326340326343
15	chr11:68784810:C:T	chr11:68794860:C:T	0.024063909239984964
16	chr11:68784810:C:T	chr11:68759606:T:C	0.28438228438228436
17	chr11:68784810:C:T	chr11:68794820:C:T	0.001111898675718816
18	chr11:68775308:G:A	chr11:68804037:C:T	0.3151515151515151
19	chr11:68775308:G:A	chr11:68794860:C:T	0.035436776255561096
20	chr11:68775308:G:A	chr11:68759606:T:C	0.19047619047619047
21	chr11:68775308:G:A	chr11:68794820:C:T	0.008021510775794334
22	chr11:68804037:C:T	chr11:68794860:C:T	0.5096219361686005
23	chr11:68804037:C:T	chr11:68759606:T:C	1.0
24	chr11:68804037:C:T	chr11:68794820:C:T	0.15847681304216588
25	chr11:68794860:C:T	chr11:68759606:T:C	0.6515407577522072
26	chr11:68794860:C:T	chr11:68794820:C:T	0.016827088601057905
27	chr11:68759606:T:C	chr11:68794820:C:T	0.11600626592741452
