## Supplementary material for "Learning the Relationship Between Variants, Metabolic Fluxes and Phenotypes": LOR-correlation plots of five cancer types and adjusted p-values for each pair of variants in significant reactions: MAR05456_ENSG00000169169.tsv

	variant 1	variant 2	pval
0	chr19:49690995:C:A	chr19:49708715:G:A	0.6063936063936064
1	chr19:49690995:C:A	chr19:49712973:C:G	0.050349650349650346
2	chr19:49690995:C:A	chr19:49704737:T:C	0.8251748251748252
3	chr19:49690995:C:A	chr19:49713585:A:G	0.181018981018981
4	chr19:49690995:C:A	chr19:49710491:T:A	0.027577991563328515
5	chr19:49690995:C:A	chr19:49712793:C:A	0.006237007458873189
6	chr19:49690995:C:A	chr19:49711857:G:A	0.002797202797202797
7	chr19:49708715:G:A	chr19:49712973:C:G	0.031746031746031744
8	chr19:49708715:G:A	chr19:49704737:T:C	0.7301587301587302
9	chr19:49708715:G:A	chr19:49713585:A:G	0.42857142857142855
10	chr19:49708715:G:A	chr19:49710491:T:A	0.14514652014652016
11	chr19:49708715:G:A	chr19:49712793:C:A	0.06868131868131869
12	chr19:49708715:G:A	chr19:49711857:G:A	0.015873015873015872
13	chr19:49712973:C:G	chr19:49704737:T:C	0.14648918393520854
14	chr19:49712973:C:G	chr19:49713585:A:G	0.009523809523809525
15	chr19:49712973:C:G	chr19:49710491:T:A	0.026373626373626374
16	chr19:49712973:C:G	chr19:49712793:C:A	0.0029304029304029304
17	chr19:49712973:C:G	chr19:49711857:G:A	0.02857142857142857
18	chr19:49704737:T:C	chr19:49713585:A:G	0.35238095238095235
19	chr19:49704737:T:C	chr19:49710491:T:A	0.27985347985347986
20	chr19:49704737:T:C	chr19:49712793:C:A	0.1772893772893773
21	chr19:49704737:T:C	chr19:49711857:G:A	0.34285714285714286
22	chr19:49713585:A:G	chr19:49710491:T:A	0.3501939237233355
23	chr19:49713585:A:G	chr19:49712793:C:A	0.3010665804783452
24	chr19:49713585:A:G	chr19:49711857:G:A	0.47619047619047616
25	chr19:49710491:T:A	chr19:49712793:C:A	0.9476445296225945
26	chr19:49710491:T:A	chr19:49711857:G:A	0.9494505494505494
27	chr19:49712793:C:A	chr19:49711857:G:A	0.9494505494505494
