## Supplementary material for "Learning the Relationship Between Variants, Metabolic Fluxes and Phenotypes": LOR-correlation plots of five cancer types and adjusted p-values for each pair of variants in significant reactions: MAR06278_ENSG00000205560.tsv

	variant 1	variant 2	pval
0	chr22:50573882:G:T	chr22:50573929:G:C	0.06544394482385008
1	chr22:50573882:G:T	chr22:50572314:G:A	0.39686289234495176
2	chr22:50573882:G:T	chr22:50569419:G:A	0.1010285602542668
3	chr22:50573882:G:T	chr22:50572947:G:C	0.0007887337607038091
4	chr22:50573882:G:T	chr22:50577409:T:C	3.519874409034029e-05
5	chr22:50573882:G:T	chr22:50574425:G:A	0.00021471618065259002
6	chr22:50573882:G:T	chr22:50571524:C:T	4.489308684850803e-22
7	chr22:50573929:G:C	chr22:50572314:G:A	0.12908543178305568
8	chr22:50573929:G:C	chr22:50569419:G:A	0.2530680301256021
9	chr22:50573929:G:C	chr22:50572947:G:C	0.8497452771871612
10	chr22:50573929:G:C	chr22:50577409:T:C	0.380506733567922
11	chr22:50573929:G:C	chr22:50574425:G:A	0.040867851914529914
12	chr22:50573929:G:C	chr22:50571524:C:T	0.0001811231101733815
13	chr22:50572314:G:A	chr22:50569419:G:A	0.21658164732168528
14	chr22:50572314:G:A	chr22:50572947:G:C	0.028781835595243062
15	chr22:50572314:G:A	chr22:50577409:T:C	0.012350859610091846
16	chr22:50572314:G:A	chr22:50574425:G:A	0.003037411438792541
17	chr22:50572314:G:A	chr22:50571524:C:T	1.7533206329346132e-05
18	chr22:50569419:G:A	chr22:50572947:G:C	0.5152936581745655
19	chr22:50569419:G:A	chr22:50577409:T:C	0.6252275068255333
20	chr22:50569419:G:A	chr22:50574425:G:A	0.6738943421462108
21	chr22:50569419:G:A	chr22:50571524:C:T	0.4889755070712333
22	chr22:50572947:G:C	chr22:50577409:T:C	0.22576481815512472
23	chr22:50572947:G:C	chr22:50574425:G:A	0.05231862210611282
24	chr22:50572947:G:C	chr22:50571524:C:T	3.02516185219608e-14
25	chr22:50577409:T:C	chr22:50574425:G:A	0.16002531721107738
26	chr22:50577409:T:C	chr22:50571524:C:T	4.636122846693834e-07
27	chr22:50574425:G:A	chr22:50571524:C:T	0.3757643130735746
