## Supplementary material for "Learning the Relationship Between Variants, Metabolic Fluxes and Phenotypes": LOR-correlation plots of five cancer types and adjusted p-values for each pair of variants in significant reactions: MAR06533_ENSG00000225697.tsv

	variant 1	variant 2	pval
0	chr3:48628420:A:G	chr3:48627040:C:T	0.13906880185208184
1	chr3:48628420:A:G	chr3:48628614:C:T	0.5337995337995338
2	chr3:48628420:A:G	chr3:48632343:G:A	0.7307692307692307
3	chr3:48628420:A:G	chr3:48633592:C:G	0.04009324009324009
4	chr3:48628420:A:G	chr3:48632014:C:T	0.01387654520462936
5	chr3:48628420:A:G	chr3:48633394:G:T	0.013629061076906208
6	chr3:48628420:A:G	chr3:48628699:C:G	0.0025252525252525255
7	chr3:48627040:C:T	chr3:48628614:C:T	0.622656160357502
8	chr3:48627040:C:T	chr3:48632343:G:A	0.07101684344572427
9	chr3:48627040:C:T	chr3:48633592:C:G	0.17315400966058314
10	chr3:48627040:C:T	chr3:48632014:C:T	5.6249874154818086e-06
11	chr3:48627040:C:T	chr3:48633394:G:T	5.779924641912246e-06
12	chr3:48627040:C:T	chr3:48628699:C:G	4.838927858871201e-05
13	chr3:48628614:C:T	chr3:48632343:G:A	0.8181818181818182
14	chr3:48628614:C:T	chr3:48633592:C:G	0.22843822843822847
15	chr3:48628614:C:T	chr3:48632014:C:T	0.09363720425959858
16	chr3:48628614:C:T	chr3:48633394:G:T	0.09345357868703769
17	chr3:48628614:C:T	chr3:48628699:C:G	0.004329004329004329
18	chr3:48632343:G:A	chr3:48633592:C:G	0.012654012654012654
19	chr3:48632343:G:A	chr3:48632014:C:T	0.01212546904285322
20	chr3:48632343:G:A	chr3:48633394:G:T	0.01182084369143364
21	chr3:48632343:G:A	chr3:48628699:C:G	0.004329004329004329
22	chr3:48633592:C:G	chr3:48632014:C:T	0.668209426083006
23	chr3:48633592:C:G	chr3:48633394:G:T	0.6670973236386093
24	chr3:48633592:C:G	chr3:48628699:C:G	0.029526029526029528
25	chr3:48632014:C:T	chr3:48633394:G:T	0.9957530073819454
26	chr3:48632014:C:T	chr3:48628699:C:G	0.046075450937311906
27	chr3:48633394:G:T	chr3:48628699:C:G	0.04681508722359785
