## Supplementary material for "Learning the Relationship Between Variants, Metabolic Fluxes and Phenotypes": LOR-correlation plots of five cancer types and adjusted p-values for each pair of variants in significant reactions: MAR07143_ENSG00000109743.tsv

	variant 1	variant 2	pval
0	chr4:15737805:A:T	chr4:15723442:G:T	0.9037106473954675
1	chr4:15737805:A:T	chr4:15736109:G:A	0.5680576098618928
2	chr4:15737805:A:T	chr4:15736099:C:T	0.43830944546560924
3	chr4:15737805:A:T	chr4:15703251:G:C	0.010490642887623408
4	chr4:15737805:A:T	chr4:15707629:G:A	1.10066131898265e-07
5	chr4:15737805:A:T	chr4:15722897:G:A	0.12860400731928862
6	chr4:15737805:A:T	chr4:15707569:G:A	6.806516684711531e-38
7	chr4:15723442:G:T	chr4:15736109:G:A	0.525625439995059
8	chr4:15723442:G:T	chr4:15736099:C:T	0.4061903307729168
9	chr4:15723442:G:T	chr4:15703251:G:C	0.009711326490470079
10	chr4:15723442:G:T	chr4:15707629:G:A	1.890579480393945e-07
11	chr4:15723442:G:T	chr4:15722897:G:A	0.12566990807637873
12	chr4:15723442:G:T	chr4:15707569:G:A	4.587659003303135e-34
13	chr4:15736109:G:A	chr4:15736099:C:T	0.8568234774291881
14	chr4:15736109:G:A	chr4:15703251:G:C	0.058295250103829764
15	chr4:15736109:G:A	chr4:15707629:G:A	2.1935650921115933e-05
16	chr4:15736109:G:A	chr4:15722897:G:A	0.15701202255448696
17	chr4:15736109:G:A	chr4:15707569:G:A	7.403423455264215e-27
18	chr4:15736099:C:T	chr4:15703251:G:C	0.08311807090187297
19	chr4:15736099:C:T	chr4:15707629:G:A	4.5318233016150024e-05
20	chr4:15736099:C:T	chr4:15722897:G:A	0.16391493548355487
21	chr4:15736099:C:T	chr4:15707569:G:A	3.942116034445807e-26
22	chr4:15703251:G:C	chr4:15707629:G:A	0.054825921337859594
23	chr4:15703251:G:C	chr4:15722897:G:A	0.3845178228451656
24	chr4:15703251:G:C	chr4:15707569:G:A	1.411058571329182e-14
25	chr4:15707629:G:A	chr4:15722897:G:A	0.7035198372979762
26	chr4:15707629:G:A	chr4:15707569:G:A	5.317936018768364e-12
27	chr4:15722897:G:A	chr4:15707569:G:A	0.2057929737333615
