## Supplementary material for "Learning the Relationship Between Variants, Metabolic Fluxes and Phenotypes": LOR-correlation plots of five cancer types and adjusted p-values for each pair of variants in significant reactions: MAR07144_ENSG00000142185.tsv

	variant 1	variant 2	pval
0	chr21:44422410:A:T	chr21:44366826:G:A	0.03957027504889685
1	chr21:44422410:A:T	chr21:44413911:C:G	0.20887590631515196
2	chr21:44422410:A:T	chr21:44425778:A:G	0.7012383900928792
3	chr21:44422410:A:T	chr21:44426661:C:T	0.05771782397169394
4	chr21:44422410:A:T	chr21:44400313:C:T	5.2218992754319974e-05
5	chr21:44422410:A:T	chr21:44426654:C:T	0.0004901960784313725
6	chr21:44422410:A:T	chr21:44424868:A:G	0.010138595235964857
7	chr21:44366826:G:A	chr21:44413911:C:G	0.3145431938748947
8	chr21:44366826:G:A	chr21:44425778:A:G	0.04298136164725213
9	chr21:44366826:G:A	chr21:44426661:C:T	0.0014214574704935284
10	chr21:44366826:G:A	chr21:44400313:C:T	3.0271810305416274e-14
11	chr21:44366826:G:A	chr21:44426654:C:T	2.538476934826973e-06
12	chr21:44366826:G:A	chr21:44424868:A:G	2.2833475574513505e-14
13	chr21:44413911:C:G	chr21:44425778:A:G	0.2539640807819651
14	chr21:44413911:C:G	chr21:44426661:C:T	0.007528104079828218
15	chr21:44413911:C:G	chr21:44400313:C:T	1.1393986497811713e-07
16	chr21:44413911:C:G	chr21:44426654:C:T	0.0001376648317693924
17	chr21:44413911:C:G	chr21:44424868:A:G	1.1111460034411866e-05
18	chr21:44425778:A:G	chr21:44426661:C:T	0.06493506493506493
19	chr21:44425778:A:G	chr21:44400313:C:T	0.00757495739363892
20	chr21:44425778:A:G	chr21:44426654:C:T	0.013986013986013986
21	chr21:44425778:A:G	chr21:44424868:A:G	0.18717067327631998
22	chr21:44426661:C:T	chr21:44400313:C:T	0.7049189463817095
23	chr21:44426661:C:T	chr21:44426654:C:T	0.9452214452214451
24	chr21:44426661:C:T	chr21:44424868:A:G	0.33648966020754
25	chr21:44400313:C:T	chr21:44426654:C:T	0.95385676664351
26	chr21:44400313:C:T	chr21:44424868:A:G	2.577926331353237e-05
27	chr21:44426654:C:T	chr21:44424868:A:G	0.08740032363993622
