## Supplementary material for "Learning the Relationship Between Variants, Metabolic Fluxes and Phenotypes": LOR-correlation plots of five cancer types and adjusted p-values for each pair of variants in significant reactions: MAR07144_ENSG00000170222.tsv

	variant 1	variant 2	pval
0	chr17:10704990:G:A	chr17:10711125:A:G	0.01924707135153297
1	chr17:10704990:G:A	chr17:10705201:T:G	0.0005589878479428214
2	chr17:10711125:A:G	chr17:10705201:T:G	0.03817392166015212
