## Supplementary material for "Learning the Relationship Between Variants, Metabolic Fluxes and Phenotypes": LOR-correlation plots of five cancer types and adjusted p-values for each pair of variants in significant reactions: MAR07623_ENSG00000077463.tsv

	variant 1	variant 2	pval
0	chr19:4174862:C:T	chr19:4174953:A:G	0.02159106857705118
1	chr19:4174862:C:T	chr19:4174661:G:C	0.00040914364307736035
2	chr19:4174862:C:T	chr19:4180916:G:C	0.00564652738565782
3	chr19:4174862:C:T	chr19:4174813:C:CGGGGG	0.004253717297195558
4	chr19:4174862:C:T	chr19:4174813:C:CGG	0.003124411820063994
5	chr19:4174862:C:T	chr19:4180839:C:T	0.0219189623500098
6	chr19:4174862:C:T	chr19:4174813:C:CGGG	0.00014864362690449647
7	chr19:4174953:A:G	chr19:4174661:G:C	0.00747916345477817
8	chr19:4174953:A:G	chr19:4180916:G:C	0.03611228731607999
9	chr19:4174953:A:G	chr19:4174813:C:CGGGGG	0.05251903025741279
10	chr19:4174953:A:G	chr19:4174813:C:CGG	0.0348748303462496
11	chr19:4174953:A:G	chr19:4180839:C:T	0.9660626256504822
12	chr19:4174953:A:G	chr19:4174813:C:CGGG	0.004903871476139782
13	chr19:4174661:G:C	chr19:4180916:G:C	0.34013377926421406
14	chr19:4174661:G:C	chr19:4174813:C:CGGGGG	0.8997871693523868
15	chr19:4174661:G:C	chr19:4174813:C:CGG	0.4861356035269079
16	chr19:4174661:G:C	chr19:4180839:C:T	0.007938710439116276
17	chr19:4174661:G:C	chr19:4174813:C:CGGG	0.17166987601770212
18	chr19:4180916:G:C	chr19:4174813:C:CGGGGG	0.5476190476190477
19	chr19:4180916:G:C	chr19:4174813:C:CGG	0.5476190476190477
20	chr19:4180916:G:C	chr19:4180839:C:T	0.03654334077793677
21	chr19:4180916:G:C	chr19:4174813:C:CGGG	0.5303030303030304
22	chr19:4174813:C:CGGGGG	chr19:4174813:C:CGG	0.8412698412698413
23	chr19:4174813:C:CGGGGG	chr19:4180839:C:T	0.05462762257510787
24	chr19:4174813:C:CGGGGG	chr19:4174813:C:CGGG	0.3434343434343435
25	chr19:4174813:C:CGG	chr19:4180839:C:T	0.03654334077793677
26	chr19:4174813:C:CGG	chr19:4174813:C:CGGG	0.5303030303030304
27	chr19:4180839:C:T	chr19:4174813:C:CGGG	0.0052290489141733195
