## Supplementary material for "Learning the Relationship Between Variants, Metabolic Fluxes and Phenotypes": LOR-correlation plots of five cancer types and adjusted p-values for each pair of variants in significant reactions: MAR07623_ENSG00000129744.tsv

	variant 1	variant 2	pval
0	chr11:3659808:A:C	chr11:3659896:C:G	0.3736263736263737
1	chr11:3659808:A:C	chr11:3659833:C:T	0.41249732979665055
2	chr11:3659808:A:C	chr11:3660079:G:A	0.3096903096903097
3	chr11:3659808:A:C	chr11:3659824:G:A	0.004987714365348322
4	chr11:3659808:A:C	chr11:3660289:T:C	0.005090723606105394
5	chr11:3659808:A:C	chr11:3659821:C:G	0.00022022049193271768
6	chr11:3659808:A:C	chr11:3660253:C:G	0.002047732153668755
7	chr11:3659896:C:G	chr11:3659833:C:T	0.047118131661225755
8	chr11:3659896:C:G	chr11:3660079:G:A	0.19047619047619047
9	chr11:3659896:C:G	chr11:3659824:G:A	0.0008757525998905308
10	chr11:3659896:C:G	chr11:3660289:T:C	0.0051591445388079055
11	chr11:3659896:C:G	chr11:3659821:C:G	0.00023964062374305103
12	chr11:3659896:C:G	chr11:3660253:C:G	0.001651186790505676
13	chr11:3659833:C:T	chr11:3660079:G:A	0.39627732271693206
14	chr11:3659833:C:T	chr11:3659824:G:A	0.0004364558630637781
15	chr11:3659833:C:T	chr11:3660289:T:C	1.9765889112127785e-12
16	chr11:3659833:C:T	chr11:3659821:C:G	2.609024528665347e-16
17	chr11:3659833:C:T	chr11:3660253:C:G	2.8206637316853758e-05
18	chr11:3660079:G:A	chr11:3659824:G:A	0.8148854400244833
19	chr11:3660079:G:A	chr11:3660289:T:C	0.9752162484261464
20	chr11:3660079:G:A	chr11:3659821:C:G	0.6222553161765407
21	chr11:3660079:G:A	chr11:3660253:C:G	0.5476436188510492
22	chr11:3659824:G:A	chr11:3660289:T:C	0.518591049108017
23	chr11:3659824:G:A	chr11:3659821:C:G	0.24626692511946002
24	chr11:3659824:G:A	chr11:3660253:C:G	0.1580729601421048
25	chr11:3660289:T:C	chr11:3659821:C:G	2.2940589900206005e-05
26	chr11:3660289:T:C	chr11:3660253:C:G	0.0203774603850963
27	chr11:3659821:C:G	chr11:3660253:C:G	0.3474080701121446
