## Supplementary material for "Learning the Relationship Between Variants, Metabolic Fluxes and Phenotypes": LOR-correlation plots of five cancer types and adjusted p-values for each pair of variants in significant reactions: MAR07623_ENSG00000156219.tsv

	variant 1	variant 2	pval
0	chr4:76082059:T:C	chr4:76112506:T:C	0.6957972221874414
1	chr4:76082059:T:C	chr4:76107801:G:A	0.42892920233610354
2	chr4:76082059:T:C	chr4:76082058:A:G	0.8838373943525398
3	chr4:76082059:T:C	chr4:76011325:G:T	0.3600572465523715
4	chr4:76082059:T:C	chr4:76104626:C:T	0.10080255811868272
5	chr4:76082059:T:C	chr4:76112437:C:T	3.0498354020524275e-13
6	chr4:76082059:T:C	chr4:76112378:G:T	6.683327598231196e-08
7	chr4:76112506:T:C	chr4:76107801:G:A	0.7484870281106046
8	chr4:76112506:T:C	chr4:76082058:A:G	0.8981018981018981
9	chr4:76112506:T:C	chr4:76011325:G:T	0.3157098195075213
10	chr4:76112506:T:C	chr4:76104626:C:T	0.3212669683257919
11	chr4:76112506:T:C	chr4:76112437:C:T	0.014701257421860965
12	chr4:76112506:T:C	chr4:76112378:G:T	0.0013126665993459191
13	chr4:76107801:G:A	chr4:76082058:A:G	0.7513872637959458
14	chr4:76107801:G:A	chr4:76011325:G:T	0.1698001468134367
15	chr4:76107801:G:A	chr4:76104626:C:T	0.4726680955783123
16	chr4:76107801:G:A	chr4:76112437:C:T	0.01584047739943951
17	chr4:76107801:G:A	chr4:76112378:G:T	0.0009262185820178031
18	chr4:76082058:A:G	chr4:76011325:G:T	0.42063492063492064
19	chr4:76082058:A:G	chr4:76104626:C:T	0.43512043512043513
20	chr4:76082058:A:G	chr4:76112437:C:T	0.027153792973309596
21	chr4:76082058:A:G	chr4:76112378:G:T	0.003435694740042566
22	chr4:76011325:G:T	chr4:76104626:C:T	0.04506604506604507
23	chr4:76011325:G:T	chr4:76112437:C:T	0.003729399208081282
24	chr4:76011325:G:T	chr4:76112378:G:T	0.0005776831863788385
25	chr4:76104626:C:T	chr4:76112437:C:T	0.17075189415478653
26	chr4:76104626:C:T	chr4:76112378:G:T	0.009780657456819376
27	chr4:76112437:C:T	chr4:76112378:G:T	0.0014068980005394502
