## Supplementary material for "Learning the Relationship Between Variants, Metabolic Fluxes and Phenotypes": LOR-correlation plots of five cancer types and adjusted p-values for each pair of variants in significant reactions: MAR07623_ENSG00000167311.tsv

	variant 1	variant 2	pval
0	chr11:3642179:T:C	chr11:3639012:A:T	0.0008221308243627485
1	chr11:3642179:T:C	chr11:3641799:G:T	0.000109450310699499
2	chr11:3642179:T:C	chr11:3639963:C:T	0.045939059503565666
3	chr11:3642179:T:C	chr11:3640355:A:ATGG	5.157251739885157e-38
4	chr11:3642179:T:C	chr11:3639008:G:A	0.03351979038180499
5	chr11:3642179:T:C	chr11:3640313:T:C	0.002232098082633206
6	chr11:3642179:T:C	chr11:3639026:C:A	1.2136212581797524e-05
7	chr11:3639012:A:T	chr11:3641799:G:T	0.26284740798276685
8	chr11:3639012:A:T	chr11:3639963:C:T	0.1923886064467919
9	chr11:3639012:A:T	chr11:3640355:A:ATGG	3.296377035723627e-05
10	chr11:3639012:A:T	chr11:3639008:G:A	0.002997002997002997
11	chr11:3639012:A:T	chr11:3640313:T:C	0.00041135335252982314
12	chr11:3639012:A:T	chr11:3639026:C:A	9.141185611773847e-05
13	chr11:3641799:G:T	chr11:3639963:C:T	0.7350325961958336
14	chr11:3641799:G:T	chr11:3640355:A:ATGG	1.7135537341349028e-11
15	chr11:3641799:G:T	chr11:3639008:G:A	0.005253072746138528
16	chr11:3641799:G:T	chr11:3640313:T:C	0.00044451486519488586
17	chr11:3641799:G:T	chr11:3639026:C:A	3.6859701266132695e-05
18	chr11:3639963:C:T	chr11:3640355:A:ATGG	0.00016343072554167456
19	chr11:3639963:C:T	chr11:3639008:G:A	0.014300457024915229
20	chr11:3639963:C:T	chr11:3640313:T:C	0.0007739938080495357
21	chr11:3639963:C:T	chr11:3639026:C:A	0.000183555843806214
22	chr11:3640355:A:ATGG	chr11:3639008:G:A	0.5449490353704447
23	chr11:3640355:A:ATGG	chr11:3640313:T:C	0.27894106868942536
24	chr11:3640355:A:ATGG	chr11:3639026:C:A	0.029451734497180124
25	chr11:3639008:G:A	chr11:3640313:T:C	0.9452214452214451
26	chr11:3639008:G:A	chr11:3639026:C:A	0.4908424908424909
27	chr11:3640313:T:C	chr11:3639026:C:A	0.5358197358197359
