## Supplementary material for "Learning the Relationship Between Variants, Metabolic Fluxes and Phenotypes": LOR-correlation plots of five cancer types and adjusted p-values for each pair of variants in significant reactions: MAR07625_ENSG00000077463.tsv

	variant 1	variant 2	pval
0	chr19:4174862:C:T	chr19:4174953:A:G	0.02292841660499819
1	chr19:4174862:C:T	chr19:4174661:G:C	0.0005485228147739962
2	chr19:4174862:C:T	chr19:4180916:G:C	0.00564652738565782
3	chr19:4174862:C:T	chr19:4174813:C:CGGGGG	0.004253717297195558
4	chr19:4174862:C:T	chr19:4174813:C:CGG	0.003124411820063994
5	chr19:4174862:C:T	chr19:4180839:C:T	0.022950137160764068
6	chr19:4174862:C:T	chr19:4174813:C:CGGG	0.00014864362690449647
7	chr19:4174953:A:G	chr19:4174661:G:C	0.007725073341650184
8	chr19:4174953:A:G	chr19:4180916:G:C	0.038699773141694094
9	chr19:4174953:A:G	chr19:4174813:C:CGGGGG	0.05441379735853094
10	chr19:4174953:A:G	chr19:4174813:C:CGG	0.035903481098835816
11	chr19:4174953:A:G	chr19:4180839:C:T	0.9546310803102728
12	chr19:4174953:A:G	chr19:4174813:C:CGGG	0.0049803338471637705
13	chr19:4174661:G:C	chr19:4180916:G:C	0.308300395256917
14	chr19:4174661:G:C	chr19:4174813:C:CGGGGG	0.8997871693523868
15	chr19:4174661:G:C	chr19:4174813:C:CGG	0.4861356035269079
16	chr19:4174661:G:C	chr19:4180839:C:T	0.008210696856484156
17	chr19:4174661:G:C	chr19:4174813:C:CGGG	0.15527515962298571
18	chr19:4180916:G:C	chr19:4174813:C:CGGGGG	0.5476190476190477
19	chr19:4180916:G:C	chr19:4174813:C:CGG	0.5476190476190477
20	chr19:4180916:G:C	chr19:4180839:C:T	0.039368425692249284
21	chr19:4180916:G:C	chr19:4174813:C:CGGG	0.5303030303030304
22	chr19:4174813:C:CGGGGG	chr19:4174813:C:CGG	0.8412698412698413
23	chr19:4174813:C:CGGGGG	chr19:4180839:C:T	0.05657642056619444
24	chr19:4174813:C:CGGGGG	chr19:4174813:C:CGGG	0.3434343434343435
25	chr19:4174813:C:CGG	chr19:4180839:C:T	0.037608778875489746
26	chr19:4174813:C:CGG	chr19:4174813:C:CGGG	0.5303030303030304
27	chr19:4180839:C:T	chr19:4174813:C:CGGG	0.005309705797223762
