## Supplementary material for "Learning the Relationship Between Variants, Metabolic Fluxes and Phenotypes": LOR-correlation plots of five cancer types and adjusted p-values for each pair of variants in significant reactions: MAR07625_ENSG00000129744.tsv

	variant 1	variant 2	pval
0	chr11:3659808:A:C	chr11:3659896:C:G	0.30369630369630374
1	chr11:3659808:A:C	chr11:3659833:C:T	0.44434717084016084
2	chr11:3659808:A:C	chr11:3660079:G:A	0.3096903096903097
3	chr11:3659808:A:C	chr11:3659824:G:A	0.009433946874841547
4	chr11:3659808:A:C	chr11:3660289:T:C	0.0061647157859244465
5	chr11:3659808:A:C	chr11:3659821:C:G	0.00023819828391746472
6	chr11:3659808:A:C	chr11:3660253:C:G	0.0017131280587579234
7	chr11:3659896:C:G	chr11:3659833:C:T	0.045908312093581136
8	chr11:3659896:C:G	chr11:3660079:G:A	0.19047619047619047
9	chr11:3659896:C:G	chr11:3659824:G:A	0.0008757525998905308
10	chr11:3659896:C:G	chr11:3660289:T:C	0.00508564008589593
11	chr11:3659896:C:G	chr11:3659821:C:G	0.00021487211404522683
12	chr11:3659896:C:G	chr11:3660253:C:G	0.001651186790505676
13	chr11:3659833:C:T	chr11:3660079:G:A	0.3643384166338296
14	chr11:3659833:C:T	chr11:3659824:G:A	0.000352070817330232
15	chr11:3659833:C:T	chr11:3660289:T:C	4.101783471787601e-12
16	chr11:3659833:C:T	chr11:3659821:C:G	9.667459059258252e-16
17	chr11:3659833:C:T	chr11:3660253:C:G	3.8129621487816655e-05
18	chr11:3660079:G:A	chr11:3659824:G:A	0.7746643831182206
19	chr11:3660079:G:A	chr11:3660289:T:C	0.9983474852947203
20	chr11:3660079:G:A	chr11:3659821:C:G	0.6421959801832646
21	chr11:3660079:G:A	chr11:3660253:C:G	0.5476436188510492
22	chr11:3659824:G:A	chr11:3660289:T:C	0.3969430503723044
23	chr11:3659824:G:A	chr11:3659821:C:G	0.3666938666433145
24	chr11:3659824:G:A	chr11:3660253:C:G	0.2185929332429174
25	chr11:3660289:T:C	chr11:3659821:C:G	3.9108609288151466e-05
26	chr11:3660289:T:C	chr11:3660253:C:G	0.021441343919981697
27	chr11:3659821:C:G	chr11:3660253:C:G	0.3500709694065661
