## Supplementary material for "Learning the Relationship Between Variants, Metabolic Fluxes and Phenotypes": LOR-correlation plots of five cancer types and adjusted p-values for each pair of variants in significant reactions: MAR07625_ENSG00000156219.tsv

	variant 1	variant 2	pval
0	chr4:76082059:T:C	chr4:76112506:T:C	0.6842724000600249
1	chr4:76082059:T:C	chr4:76107801:G:A	0.40602505332173366
2	chr4:76082059:T:C	chr4:76082058:A:G	0.9667102950915413
3	chr4:76082059:T:C	chr4:76011325:G:T	0.3600572465523715
4	chr4:76082059:T:C	chr4:76104626:C:T	0.06956411612767921
5	chr4:76082059:T:C	chr4:76112437:C:T	1.937823805294869e-13
6	chr4:76082059:T:C	chr4:76112378:G:T	1.0197713171212229e-07
7	chr4:76112506:T:C	chr4:76107801:G:A	0.695141565309412
8	chr4:76112506:T:C	chr4:76082058:A:G	1.0
9	chr4:76112506:T:C	chr4:76011325:G:T	0.3157098195075213
10	chr4:76112506:T:C	chr4:76104626:C:T	0.3212669683257919
11	chr4:76112506:T:C	chr4:76112437:C:T	0.014412666467096883
12	chr4:76112506:T:C	chr4:76112378:G:T	0.0015352333030441096
13	chr4:76107801:G:A	chr4:76082058:A:G	0.915896901443017
14	chr4:76107801:G:A	chr4:76011325:G:T	0.1698001468134367
15	chr4:76107801:G:A	chr4:76104626:C:T	0.4726680955783123
16	chr4:76107801:G:A	chr4:76112437:C:T	0.018183626433601042
17	chr4:76107801:G:A	chr4:76112378:G:T	0.0010580973405356637
18	chr4:76082058:A:G	chr4:76011325:G:T	0.42063492063492064
19	chr4:76082058:A:G	chr4:76104626:C:T	0.43512043512043513
20	chr4:76082058:A:G	chr4:76112437:C:T	0.04331071957254174
21	chr4:76082058:A:G	chr4:76112378:G:T	0.003435694740042566
22	chr4:76011325:G:T	chr4:76104626:C:T	0.029526029526029528
23	chr4:76011325:G:T	chr4:76112437:C:T	0.003506699818695465
24	chr4:76011325:G:T	chr4:76112378:G:T	0.0005776831863788385
25	chr4:76104626:C:T	chr4:76112437:C:T	0.19729201527530582
26	chr4:76104626:C:T	chr4:76112378:G:T	0.009780657456819376
27	chr4:76112437:C:T	chr4:76112378:G:T	0.0017043078757431355
