## Supplementary material for "Learning the Relationship Between Variants, Metabolic Fluxes and Phenotypes": LOR-correlation plots of five cancer types and adjusted p-values for each pair of variants in significant reactions: MAR07625_ENSG00000167311.tsv

	variant 1	variant 2	pval
0	chr11:3642179:T:C	chr11:3639012:A:T	0.0006883337965307668
1	chr11:3642179:T:C	chr11:3641799:G:T	7.581284342658133e-05
2	chr11:3642179:T:C	chr11:3639963:C:T	0.06301731831313197
3	chr11:3642179:T:C	chr11:3640355:A:ATGG	2.3787325572642914e-38
4	chr11:3642179:T:C	chr11:3639008:G:A	0.03166355817918751
5	chr11:3642179:T:C	chr11:3640313:T:C	0.0019217971445200282
6	chr11:3642179:T:C	chr11:3639026:C:A	9.860120184541768e-06
7	chr11:3639012:A:T	chr11:3641799:G:T	0.2391531003259525
8	chr11:3639012:A:T	chr11:3639963:C:T	0.17414168321504309
9	chr11:3639012:A:T	chr11:3640355:A:ATGG	2.8600148022441835e-05
10	chr11:3639012:A:T	chr11:3639008:G:A	0.002997002997002997
11	chr11:3639012:A:T	chr11:3640313:T:C	0.00041135335252982314
12	chr11:3639012:A:T	chr11:3639026:C:A	9.141185611773847e-05
13	chr11:3641799:G:T	chr11:3639963:C:T	0.6572372448796635
14	chr11:3641799:G:T	chr11:3640355:A:ATGG	1.1234423354779463e-11
15	chr11:3641799:G:T	chr11:3639008:G:A	0.00476018025584851
16	chr11:3641799:G:T	chr11:3640313:T:C	0.00044451486519488586
17	chr11:3641799:G:T	chr11:3639026:C:A	2.3174203444746813e-05
18	chr11:3639963:C:T	chr11:3640355:A:ATGG	0.00022667478661209475
19	chr11:3639963:C:T	chr11:3639008:G:A	0.014300457024915229
20	chr11:3639963:C:T	chr11:3640313:T:C	0.0015479876160990713
21	chr11:3639963:C:T	chr11:3639026:C:A	0.000183555843806214
22	chr11:3640355:A:ATGG	chr11:3639008:G:A	0.5449490353704447
23	chr11:3640355:A:ATGG	chr11:3640313:T:C	0.26292628305911014
24	chr11:3640355:A:ATGG	chr11:3639026:C:A	0.02898243015996587
25	chr11:3639008:G:A	chr11:3640313:T:C	0.9452214452214451
26	chr11:3639008:G:A	chr11:3639026:C:A	0.4908424908424909
27	chr11:3640313:T:C	chr11:3639026:C:A	0.5358197358197359
