## Supplementary material for "Learning the Relationship Between Variants, Metabolic Fluxes and Phenotypes": LOR-correlation plots of five cancer types and adjusted p-values for each pair of variants in significant reactions: MAR07687_ENSG00000173638.tsv

	variant 1	variant 2	pval
0	chr21:45498363:G:A	chr21:45498336:CCCCTCTCACCGCCAGGGTT:C	0.13556511027332552
1	chr21:45498363:G:A	chr21:45534533:C:T	0.40318062070662153
2	chr21:45498363:G:A	chr21:45498370:C:CGGTCCCCTCTCGCCGCCAG	0.9617619231667855
3	chr21:45498363:G:A	chr21:45498366:A:G	0.04436914644469592
4	chr21:45498363:G:A	chr21:45537880:T:C	2.2332708888945243e-12
5	chr21:45498363:G:A	chr21:45525860:A:G	3.221064186180396e-06
6	chr21:45498363:G:A	chr21:45530762:G:T	1.9857028170181338e-07
7	chr21:45498336:CCCCTCTCACCGCCAGGGTT:C	chr21:45534533:C:T	0.10440296655220663
8	chr21:45498336:CCCCTCTCACCGCCAGGGTT:C	chr21:45498370:C:CGGTCCCCTCTCGCCGCCAG	0.3737335517283302
9	chr21:45498336:CCCCTCTCACCGCCAGGGTT:C	chr21:45498366:A:G	0.19095228555588317
10	chr21:45498336:CCCCTCTCACCGCCAGGGTT:C	chr21:45537880:T:C	1.2949628446306865e-10
11	chr21:45498336:CCCCTCTCACCGCCAGGGTT:C	chr21:45525860:A:G	1.580697783229429e-06
12	chr21:45498336:CCCCTCTCACCGCCAGGGTT:C	chr21:45530762:G:T	1.3768541557856302e-07
13	chr21:45534533:C:T	chr21:45498370:C:CGGTCCCCTCTCGCCGCCAG	0.48259621672981423
14	chr21:45534533:C:T	chr21:45498366:A:G	0.05379678088278858
15	chr21:45534533:C:T	chr21:45537880:T:C	0.005270738732036259
16	chr21:45534533:C:T	chr21:45525860:A:G	0.0009592461453822172
17	chr21:45534533:C:T	chr21:45530762:G:T	9.049038678046686e-05
18	chr21:45498370:C:CGGTCCCCTCTCGCCGCCAG	chr21:45498366:A:G	0.06245828698553949
19	chr21:45498370:C:CGGTCCCCTCTCGCCGCCAG	chr21:45537880:T:C	0.0018871742725217982
20	chr21:45498370:C:CGGTCCCCTCTCGCCGCCAG	chr21:45525860:A:G	0.00016011056055549935
21	chr21:45498370:C:CGGTCCCCTCTCGCCGCCAG	chr21:45530762:G:T	1.1620099013512872e-05
22	chr21:45498366:A:G	chr21:45537880:T:C	0.009792085734338415
23	chr21:45498366:A:G	chr21:45525860:A:G	0.015873015873015872
24	chr21:45498366:A:G	chr21:45530762:G:T	0.0008403361344537816
25	chr21:45537880:T:C	chr21:45525860:A:G	0.04185556672807463
26	chr21:45537880:T:C	chr21:45530762:G:T	0.053068563856109655
27	chr21:45525860:A:G	chr21:45530762:G:T	0.0753968253968254
