## Supplementary material for "Learning the Relationship Between Variants, Metabolic Fluxes and Phenotypes": LOR-correlation plots of five cancer types and adjusted p-values for each pair of variants in significant reactions: MAR08487_ENSG00000135318.tsv

	variant 1	variant 2	pval
0	chr6:85467062:A:G	chr6:85493867:A:G	0.7796564744480728
1	chr6:85467062:A:G	chr6:85489525:T:C	0.02701825114205895
2	chr6:85467062:A:G	chr6:85489515:A:G	0.00038569128401209153
3	chr6:85467062:A:G	chr6:85485315:G:A	0.0012640307412276268
4	chr6:85493867:A:G	chr6:85489525:T:C	0.304299540278688
5	chr6:85493867:A:G	chr6:85489515:A:G	0.060422897392925425
6	chr6:85493867:A:G	chr6:85485315:G:A	0.003108003108003108
7	chr6:85489525:T:C	chr6:85489515:A:G	3.806421119568332e-05
8	chr6:85489525:T:C	chr6:85485315:G:A	0.03469231417371899
9	chr6:85489515:A:G	chr6:85485315:G:A	0.20566785292300405
