## Supplementary material for "Learning the Relationship Between Variants, Metabolic Fluxes and Phenotypes": LOR-correlation plots of five cancer types and adjusted p-values for each pair of variants in significant reactions: MAR08586_ENSG00000059804.tsv

	variant 1	variant 2	pval
0	chr12:7929813:A:C	chr12:7921466:C:A	1.0
1	chr12:7929813:A:C	chr12:7929865:T:A	0.1600857232213635
2	chr12:7929813:A:C	chr12:7921459:T:C	0.22182484858031382
3	chr12:7929813:A:C	chr12:7924406:C:T	1.4741562350801188e-07
4	chr12:7921466:C:A	chr12:7929865:T:A	0.2828282828282829
5	chr12:7921466:C:A	chr12:7921459:T:C	0.9191703219288384
6	chr12:7921466:C:A	chr12:7924406:C:T	0.0008403361344537816
7	chr12:7929865:T:A	chr12:7921459:T:C	0.13492170683042898
8	chr12:7929865:T:A	chr12:7924406:C:T	0.019892869428473146
9	chr12:7921459:T:C	chr12:7924406:C:T	1.0811576165794177e-06
