## Supplementary material for "Learning the Relationship Between Variants, Metabolic Fluxes and Phenotypes": LOR-correlation plots of five cancer types and adjusted p-values for each pair of variants in significant reactions: MAR08587_ENSG00000214013.tsv

	variant 1	variant 2	pval
0	chr15:42283765:A:G	chr15:42283758:A:G	0.5914663608514927
1	chr15:42283765:A:G	chr15:42343410:A:G	0.9725072285683739
2	chr15:42283765:A:G	chr15:42276395:A:G	0.9109159041222099
3	chr15:42283765:A:G	chr15:42326333:T:A	3.2240653957326283e-31
4	chr15:42283765:A:G	chr15:42276349:C:G	3.883757840611078e-50
5	chr15:42283765:A:G	chr15:42278520:A:G	3.300347243939606e-54
6	chr15:42283765:A:G	chr15:42338475:A:G	6.456736308509669e-07
7	chr15:42283758:A:G	chr15:42343410:A:G	0.7404834683667181
8	chr15:42283758:A:G	chr15:42276395:A:G	0.810829907713469
9	chr15:42283758:A:G	chr15:42326333:T:A	1.2316964885183774e-21
10	chr15:42283758:A:G	chr15:42276349:C:G	2.7836982621261717e-16
11	chr15:42283758:A:G	chr15:42278520:A:G	3.1003829036111027e-18
12	chr15:42283758:A:G	chr15:42338475:A:G	1.1904707108828863e-06
13	chr15:42343410:A:G	chr15:42276395:A:G	0.8886249526754911
14	chr15:42343410:A:G	chr15:42326333:T:A	8.855284369524457e-20
15	chr15:42343410:A:G	chr15:42276349:C:G	2.478437273004482e-14
16	chr15:42343410:A:G	chr15:42278520:A:G	6.025542760152602e-16
17	chr15:42343410:A:G	chr15:42338475:A:G	1.8115085721468748e-06
18	chr15:42276395:A:G	chr15:42326333:T:A	2.0665106594685446e-06
19	chr15:42276395:A:G	chr15:42276349:C:G	0.0022550435959239933
20	chr15:42276395:A:G	chr15:42278520:A:G	0.0011471436641843657
21	chr15:42276395:A:G	chr15:42338475:A:G	7.862001509683246e-05
22	chr15:42326333:T:A	chr15:42276349:C:G	7.394791306982923e-07
23	chr15:42326333:T:A	chr15:42278520:A:G	1.5009400336717424e-05
24	chr15:42326333:T:A	chr15:42338475:A:G	0.015953638131754665
25	chr15:42276349:C:G	chr15:42278520:A:G	0.19842010196932125
26	chr15:42276349:C:G	chr15:42338475:A:G	0.0003702967107531869
27	chr15:42278520:A:G	chr15:42338475:A:G	0.000602245944553503
