## Supplementary material for "Learning the Relationship Between Variants, Metabolic Fluxes and Phenotypes": LOR-correlation plots of five cancer types and adjusted p-values for each pair of variants in significant reactions: MAR08591_ENSG00000214013.tsv

	variant 1	variant 2	pval
0	chr15:42283765:A:G	chr15:42283758:A:G	0.5972278609308698
1	chr15:42283765:A:G	chr15:42343410:A:G	0.5411951710136045
2	chr15:42283765:A:G	chr15:42276395:A:G	0.27420695329980027
3	chr15:42283765:A:G	chr15:42326333:T:A	4.91326111187116e-32
4	chr15:42283765:A:G	chr15:42276349:C:G	5.2165219209364715e-50
5	chr15:42283765:A:G	chr15:42278520:A:G	2.143939007023616e-57
6	chr15:42283765:A:G	chr15:42338475:A:G	5.641201460572125e-07
7	chr15:42283758:A:G	chr15:42343410:A:G	0.9197803967594513
8	chr15:42283758:A:G	chr15:42276395:A:G	0.41959209566836875
9	chr15:42283758:A:G	chr15:42326333:T:A	2.4485746520400843e-23
10	chr15:42283758:A:G	chr15:42276349:C:G	7.440460394403688e-19
11	chr15:42283758:A:G	chr15:42278520:A:G	5.073935963494484e-22
12	chr15:42283758:A:G	chr15:42338475:A:G	8.548287049840719e-07
13	chr15:42343410:A:G	chr15:42276395:A:G	0.38927750325417176
14	chr15:42343410:A:G	chr15:42326333:T:A	8.170634367196912e-21
15	chr15:42343410:A:G	chr15:42276349:C:G	1.047933381549719e-15
16	chr15:42343410:A:G	chr15:42278520:A:G	2.8334609847418013e-18
17	chr15:42343410:A:G	chr15:42338475:A:G	1.5508609515454943e-06
18	chr15:42276395:A:G	chr15:42326333:T:A	3.0460812421804925e-07
19	chr15:42276395:A:G	chr15:42276349:C:G	0.00024555826574832644
20	chr15:42276395:A:G	chr15:42278520:A:G	8.430565905145443e-05
21	chr15:42276395:A:G	chr15:42338475:A:G	5.735844396650564e-05
22	chr15:42326333:T:A	chr15:42276349:C:G	4.3318284634498336e-07
23	chr15:42326333:T:A	chr15:42278520:A:G	1.3849341832690232e-05
24	chr15:42326333:T:A	chr15:42338475:A:G	0.010824581709444952
25	chr15:42276349:C:G	chr15:42278520:A:G	0.10401062136655498
26	chr15:42276349:C:G	chr15:42338475:A:G	0.00026861918266636944
27	chr15:42278520:A:G	chr15:42338475:A:G	0.0004461342743698455
